# SAMHD1 promotes SARS-CoV-2 infection by enhancing HNF1-dependent ACE2 expression in lung epithelial cells

**DOI:** 10.1101/2025.10.23.684143

**Authors:** Pak-Hin Hinson Cheung, Pearl Chan, Hua Yang, Shravya Honne, Baek Kim, Stanley Perlman, Li Wu

**Author notes:** Address correspondence to Pak-Hin Hinson Cheung or Li Wu.

## Abstract

Sterile alpha motif and HD domain-containing protein 1 (SAMHD1) restricts a board spectrum of viruses through multifaceted mechanisms. It also limits spontaneous- and virus-induced innate immune responses by suppressing proinflammatory cytokine and type-I interferon (IFN-I) production. Some viruses escape SAMHD1 restriction by utilizing SAMHD1-mediated innate immune suppression to establish effective infection through viral antagonism. Our previous studies showed that SAMHD1 is a proviral factor facilitating replication of severe acute respiratory syndrome coronavirus (SARS-CoV-2) in human macrophages, monocytic THP-1 and epithelial-like HEK293T cell lines by suppressing IFN responses. However, it is unclear about the function of SAMHD1 in lung epithelial cells during SARS-CoV-2 infection. Here, we report that SAMHD1 facilitates SARS-CoV-2 replication in lung epithelial Calu-3 cells by enhancing endogenous expression of the viral receptor angiotensin-converting enzyme 2 (ACE2) via hepatocyte nuclear factor 1-alpha (HNF1α) and HNF1β. Using pseudotyped SARS-CoV-2 and lentiviral vectors, we found that SARS-CoV-2 spike protein-mediated viral entry was suppressed in Calu-3 cells with SAMHD1 knockout (KO). SAMHD1 KO repressed ACE2 expression in Calu-3 cells at mRNA and protein levels. Functional analyses revealed that HNF1α and HNF1β were crucial for the endogenous ACE2 expression in Calu-3 cells. Additionally, SAMHD1 KO led to a reduction in the expression levels and ACE2-promoting function of HNF1α and HNF1β. Inhibition of IFN antiviral response by baricitinib, a Janus kinase 1 and 2 (JAK 1/2) inhibitor, did not revert the suppression of SARS-CoV-2 in SAMHD1 KO Calu-3 cells. Our findings demonstrate that SAMHD1 facilitates HNF1-mediated ACE2 expression and SARS-CoV-2 replication in Calu-3 cells via a novel mechanism beyond its IFN-suppressive function.

**Author Summary:** During viral infection, SAMHD1 acts as a viral restriction factor and a suppressor of the innate immune system, controlling viral replication while also ensuring immune homeostasis. The innate immune suppressive function of SAMHD1 can be proviral for some viruses. SAMHD1 has been shown to facilitate SARS-CoV-2 infection in human macrophages, THP-1 and HEK293T cell lines by promoting IFN antagonism, but its role in lung epithelial cells is unclear. Here, we demonstrated that SAMHD1 promotes SARS-CoV-2 replication in human lung epithelial Calu-3 cells by enhancing expression of the major viral receptor ACE2. We found that SAMHD1 facilitated HNF1-medaited ACE2 expression that was required for spike protein-mediated SARS-CoV-2 entry. However, inhibiting IFN signaling in SAMHD1 KO Calu-3 cells was not sufficient to revert SARS-CoV-2 replication. Our findings shed light on the differential proviral function of SAMHD1 in ACE2 expressing cells and suggest that SAMHD1 can facilitate SARS-CoV-2 infection beyond enhancing IFN antagonism.
