## Supplementary table S2 for "SAMHD1 promotes SARS-CoV-2 infection by enhancing HNF1-dependent ACE2 expression in lung epithelial cells"

### Sheet: 681 consistent DEGs
symbol	entrez	logfc (KO1 vs Ctrl)	adjpv (KO1 vs Ctrl)	logfc (KO2 vs Ctrl)	adjpv (KO2 vs Ctrl)
A2ML1	144568	3.92665	1e-06	3.24467	1e-06
AARD	441376	1.49707	2.30809e-06	1.77039	1e-06
ABAT	18	1.19857	1e-06	1.34215	1e-06
ABCB1	5243	-3.3892	1e-06	-2.0534	1e-06
ABCC6	368	1.20786	0.00255954	2.50507	1e-06
ABCG5	64240	-4.65247	1.90532e-06	-2.16142	6.4062e-05
ACAN	176	3.39024	0.00159497	3.76734	0.000351427
ACAP1	9744	1.53944	0.000756749	1.70836	0.000136092
ACE	1636	1.43355	3.41762e-05	1.43624	2.71576e-05
ACE2	59272	-2.5825	1e-06	-1.44777	1e-06
ACOX2	8309	2.0704	0.00010442	1.47401	0.00841148
ACTBL2	345651	2.43587	1e-06	2.0313	1e-06
ACTL8	81569	-2.62216	1e-06	-1.4411	1e-06
ACVR1C	130399	1.57541	1e-06	1.65221	1e-06
ACYP2	98	1.05453	1e-06	1.08818	1e-06
ADAM11	4185	-1.32954	1e-06	-1.29444	1e-06
ADAM12	8038	4.89928	1e-06	2.96827	1e-06
ADAM19	8728	4.77237	1e-06	3.81273	1e-06
ADAM23	8745	2.07405	1e-06	1.70903	1e-06
ADAMTS12	81792	6.53211	1e-06	5.19535	1e-06
ADAMTS15	170689	4.32921	1e-06	3.24387	1e-06
ADAMTSL3	57188	2.24067	1e-06	2.48185	1e-06
ADCY5	111	-6.14273	1e-06	-3.0422	1e-06
ADPRH	141	1.16133	1e-06	1.04857	1e-06
ADRA1B	147	3.94874	1e-06	3.14782	1e-06
ADRA2A	150	-3.4306	1e-06	-1.23324	1e-06
AFAP1-AS1	84740	4.48177	1e-06	4.9359	1e-06
AFAP1L2	84632	3.69414	1e-06	2.46238	1e-06
AGR2	10551	-1.02894	1e-06	-1.20186	1e-06
AKAP2	445815	2.20398	1e-06	1.75759	1e-06
AKR1B10	57016	-3.12365	1e-06	-2.47041	1e-06
AKR1B15	441282	-3.39054	1e-06	-2.60838	1e-06
AKR7A3	22977	-1.43007	1e-06	-1.76186	1e-06
ALDH3A1	218	-2.46203	1e-06	-1.2276	3.73027e-05
ALOX5AP	241	1.75546	0.000454102	1.47221	0.00391659
ALPP	250	2.965	1e-06	2.22287	1e-06
AMIGO2	347902	2.68859	1e-06	1.5274	1e-06
ANGPTL4	51129	2.26402	1e-06	2.18103	1e-06
ANKRD1	27063	2.68208	1e-06	1.32001	1e-06
ANKRD36C	400986	-2.70583	1e-06	-2.01648	1e-06
ANKS4B	257629	-4.6438	1e-06	-1.26369	1e-06
ANO1	55107	-1.40303	1e-06	-2.00066	1e-06
ANO2	57101	4.65081	0.00173332	4.05858	0.00782332
ANTXR1	84168	2.02766	1e-06	2.80117	1e-06
ANXA13	312	-3.131	1e-06	-2.73644	1e-06
ANXA8	653145	6.79323	1e-06	3.76176	6.28416e-06
ANXA8L1	728113	3.01646	1e-06	1.85732	1e-06
APOBEC3G	60489	-3.4252	1e-06	-1.28058	0.00709934
APOC1	341	-1.08584	1e-06	-1.7742	1e-06
APOH	350	-1.65561	0.000836331	-2.67048	1e-06
APOL1	8542	1.2266	1e-06	1.52228	1e-06
APOL2	23780	1.46179	1e-06	1.44972	1e-06
APOL3	80833	2.40398	1e-06	2.61034	1e-06
AQP5	362	1.35061	1e-06	1.00164	1e-06
AQP7	364	-2.70621	1e-06	-1.28887	0.00326795
ARC	23237	-4.12971	1e-06	-2.27775	1e-06
ARHGDIB	397	1.52038	1e-06	1.28396	1e-06
ARHGEF37	389337	2.34948	1e-06	1.80894	1e-06
ARL9	132946	-1.01957	5.53769e-06	-1.44034	1e-06
AS3MT	57412	6.39062	2.03318e-05	4.1908	0.00948628
ATL1	51062	2.36125	1e-06	2.23495	1e-06
ATP10D	57205	1.96886	1e-06	1.96407	1e-06
ATP6V0A4	50617	1.76648	1e-06	1.79547	1e-06
AVPI1	60370	1.00473	1e-06	1.09403	1e-06
AZGP1	563	2.76182	1e-06	1.85603	1e-06
B3GNT6	192134	-2.77177	0.00041817	-2.46513	0.000661797
B4GALNT3	283358	-2.43565	1e-06	-1.65706	1e-06
B4GALNT4	338707	2.28864	1e-06	2.99682	1e-06
BAAT	570	-4.9609	1e-06	-2.99593	1e-06
BACH2	60468	-1.97753	1e-06	-1.448	1e-06
BAIAP2L2	80115	-1.56819	1e-06	-1.08286	1e-06
BAMBI	25805	-1.28676	1e-06	-1.04375	1e-06
BCMO1	53630	1.59195	1e-06	1.7102	1e-06
BDNF	627	2.01026	1e-06	2.50887	1e-06
BEND4	389206	-5.17072	0.00197279	-4.4737	0.00855935
BEX1	55859	1.36232	1e-06	1.50163	1e-06
BMX	660	6.9952	1e-06	4.58039	0.000754667
BVES	11149	2.80014	1e-06	2.84585	1e-06
C14orf182	283551	2.09518	1e-06	1.8719	1e-06
C15orf48	84419	1.44993	1e-06	1.70852	1e-06
C15orf54	400360	6.65596	1.32028e-06	4.49606	0.00222774
C19orf26	255057	-1.16252	0.000190608	-1.20505	8.9684e-05
C19orf57	79173	1.07955	0.0060875	1.35395	0.000353689
C1QTNF2	114898	3.38384	8.0993e-05	3.40626	6.28933e-05
C3	718	2.13007	1e-06	2.33178	1e-06
C3orf55	152078	1.58665	1e-06	1.55282	1e-06
C5orf46	389336	3.71979	1e-06	3.19922	1e-06
C6orf141	135398	-1.2699	1e-06	-1.14297	1e-06
C8orf31	286122	7.99375	1e-06	7.73755	1e-06
C8orf46	254778	2.60696	1e-06	1.80971	9.6259e-06
CA9	768	1.59571	1e-06	3.13207	1e-06
CACNG4	27092	-1.14196	1e-06	-1.95733	1e-06
CALCA	796	-6.09254	6.50913e-06	-2.31306	0.000281169
CALCRL	10203	1.34153	0.000151717	1.64977	1.1997e-06
CALD1	800	2.852	1e-06	2.19838	1e-06
CAMK1D	57118	1.61812	1e-06	2.22813	1e-06
CAPN14	440854	2.18506	4.3019e-06	3.10188	1e-06
CASP1	834	2.44119	1e-06	3.52424	1e-06
CASR	846	-8.07453	1e-06	-2.65094	1e-06
CATSPER1	117144	1.73923	1e-06	1.96417	1e-06
CBR3	874	1.76998	1e-06	1.12838	1e-06
CCAT1	100507056	1.53462	1e-06	1.01708	1e-06
CCDC148	130940	1.1004	0.000416951	1.19949	8.79758e-05
CCDC80	151887	2.4108	1e-06	1.7351	1e-06
CCL26	10344	-2.2858	0.00362294	-2.33535	0.00194
CCR1	1230	2.08131	1e-06	1.20923	1.65216e-05
CD163L1	283316	1.95302	1e-06	1.72255	1e-06
CD180	4064	5.92577	1e-06	5.70418	1e-06
CD274	29126	2.81888	1e-06	2.35478	1e-06
CD74	972	1.07571	1e-06	2.72106	1e-06
CD82	3732	1.31565	1e-06	1.4913	1e-06
CDA	978	2.98781	1e-06	2.80005	1e-06
CDH12	1010	-3.87138	1e-06	-6.13966	1e-06
CDH2	1000	3.92263	1e-06	1.03541	0.00067239
CDH6	1004	2.30672	1e-06	1.28572	1e-06
CDHR2	54825	-2.07495	1e-06	-4.30484	1e-06
CDK14	5218	3.04024	1e-06	1.33761	1e-06
CDKN1A	1026	2.03308	1e-06	1.62639	1e-06
CEACAM1	634	1.24903	1e-06	1.39952	1e-06
CEACAM5	1048	-7.53037	1e-06	-1.97726	1e-06
CEACAM6	4680	-6.96657	1e-06	-3.00096	1e-06
CEP112	201134	1.24087	3.2255e-05	1.20638	4.41921e-05
CFH	3075	2.16031	1e-06	2.16352	1e-06
CGB1	114335	4.0805	1e-06	2.51211	1e-06
CGB2	114336	4.85619	1e-06	4.02755	1e-06
CGB5	93659	4.00667	1e-06	3.44077	1e-06
CGB7	94027	3.42133	1e-06	2.61321	1e-06
CGB8	94115	4.52843	1e-06	3.46558	1e-06
CHRFAM7A	89832	2.17499	0.00278651	2.70645	0.000126935
CHST1	8534	3.92967	1e-06	2.44887	0.000975121
CHST11	50515	3.70926	1e-06	3.54174	1e-06
CIITA	4261	1.0604	1e-06	2.07768	1e-06
CIT	11113	-1.17638	1e-06	-1.49298	1e-06
CKMT1B	1159	-1.21912	1e-06	-1.66586	1e-06
CLDN23	137075	-1.87341	1e-06	-1.47613	1e-06
CLIP4	79745	1.17804	1e-06	1.11179	1e-06
CLU	1191	-3.00594	1e-06	-1.94295	1e-06
CMPK2	129607	1.0954	1e-06	2.69417	1e-06
COL12A1	1303	3.19523	1e-06	1.56489	1e-06
COL22A1	169044	2.07826	1e-06	2.00888	1e-06
COL4A3	1285	2.24983	0.000185053	1.79239	0.00359056
COL4A4	1286	2.05903	1e-06	2.53186	1e-06
COL6A2	1292	2.7002	1e-06	1.77248	1e-06
COL8A1	1295	7.46868	1e-06	3.91451	0.00487197
CORO1A	11151	1.15977	1e-06	1.63979	1e-06
CP	1356	2.5392	1e-06	4.31774	1e-06
CPA4	51200	3.95976	1e-06	3.39021	1e-06
CPAMD8	27151	3.37786	1e-06	2.5524	1e-06
CPE	1363	1.46267	1e-06	2.0317	1e-06
CPED1	79974	3.73988	1e-06	1.95492	0.00027461
CPNE7	27132	-1.68177	1e-06	-2.21555	1e-06
CR2	1380	-2.4254	1e-06	-1.06947	1e-06
CREB5	9586	-2.30992	1e-06	-3.77183	1e-06
CRISP3	10321	1.91862	0.000469476	3.53735	1e-06
CRYM	1428	-3.73576	1e-06	-1.15352	1e-06
CSF2	1437	4.18534	1e-06	1.86603	1e-06
CSF2RA	1438	1.2497	1e-06	1.30697	1e-06
CSRNP3	80034	1.16372	0.00812124	1.39437	0.00106435
CST6	1474	5.7274	1e-06	3.49019	1e-06
CTNND2	1501	-5.0619	1e-06	-2.80506	1e-06
CTSE	1510	-3.75209	1e-06	-1.0414	1e-06
CTSO	1519	1.06819	1e-06	1.30059	1e-06
CYBRD1	79901	2.56789	1e-06	3.70189	1e-06
CYP2B6	1555	-2.57972	1e-06	-1.37773	1e-06
CYP2B7P	1556	-2.36858	1e-06	-1.20532	1e-06
CYP4X1	260293	1.95069	1e-06	1.92144	1e-06
CYS1	192668	-6.54655	1e-06	-2.90401	1e-06
DEFB4A	1673	4.28588	0.000324633	5.8105	1e-06
DENND2C	163259	1.22212	0.00350604	1.9403	1e-06
DHX58	79132	-4.04041	1e-06	-1.63632	1.58132e-05
DIO2	1734	4.91585	1e-06	3.9113	1e-06
DLG1-AS1	100507086	1.48766	0.00209045	2.1973	1.05055e-06
DMBX1	127343	2.68483	1e-06	2.02243	1e-06
DNAH11	8701	1.88292	1e-06	1.04282	1e-06
DNAH2	146754	-3.13827	1e-06	-1.55829	0.000318948
DNER	92737	2.28753	1e-06	1.97884	1e-06
DNM3	26052	2.84211	1e-06	1.91269	1e-06
DPY19L2P1	554236	1.89505	1e-06	1.12821	0.00315965
DPYD	1806	2.59434	1e-06	1.78235	1e-06
DPYSL2	1808	-1.43486	1e-06	-2.19676	1e-06
DSC3	1825	3.15485	1e-06	1.75582	1e-06
DSE	29940	2.46964	1e-06	1.01098	1e-06
DSEL	92126	-1.27849	1e-06	-1.0258	1e-06
DUSP5	1847	-1.82132	1e-06	-1.1081	1e-06
DUSP8	1850	-1.03117	1e-06	-1.33314	1e-06
DYSF	8291	3.72376	1e-06	1.7496	1e-06
EBF4	57593	-3.61446	1e-06	-1.23941	5.35964e-05
EDN2	1907	2.01796	1e-06	2.27586	1e-06
EFEMP1	2202	3.36833	1e-06	2.459	1e-06
EGR3	1960	-2.23447	0.00191389	-1.9569	0.00407338
EHD3	30845	1.11132	1e-06	1.9461	1e-06
EIF5A2	56648	1.54038	1e-06	1.30457	1e-06
ELL3	80237	1.14737	8.56335e-06	1.30102	1e-06
ELMOD1	55531	4.90073	1e-06	3.19425	1e-06
ELN	2006	-1.01959	0.000864517	-1.0692	0.000353083
EML1	2009	1.0607	1e-06	1.0967	1e-06
EML5	161436	1.99983	1e-06	1.62754	1e-06
EN2	2020	-1.69423	1e-06	-1.14677	1e-06
ENO2	2026	1.5269	1e-06	1.14904	1e-06
ENOX1	55068	1.74888	1e-06	1.08361	0.00221866
ENTPD3	956	1.52664	1e-06	1.17756	1e-06
EPHA7	2045	-5.60684	1e-06	-1.86631	1e-06
EPHX4	253152	1.62287	1e-06	1.61848	1e-06
ERICH1	157697	-1.01607	1e-06	-1.23262	1e-06
ERP27	121506	1.82808	1e-06	2.57695	1e-06
ERVMER34-1	100288413	-2.11865	1e-06	-1.43076	1e-06
ETV4	2118	-1.64942	1e-06	-1.44856	1e-06
EVI2B	2124	4.27251	1e-06	2.72789	0.000510578
F3	2152	1.85453	1e-06	1.01696	1e-06
F5	2153	-3.01272	1e-06	-1.24754	1e-06
FAM115C	285966	1.99695	1e-06	1.99077	1e-06
FAM117A	81558	-1.36902	1e-06	-1.11723	1e-06
FAM131B	9715	-4.72234	1e-06	-2.60827	1e-06
FAM161B	145483	1.11815	1e-06	1.34374	1e-06
FAM171A1	221061	-1.81958	1e-06	-2.12032	1e-06
FAM171B	165215	1.36538	1e-06	1.53583	1e-06
FAM172BP	131909	1.89134	1e-06	2.39163	1e-06
FAM20C	56975	7.50829	1e-06	5.84574	1e-06
FAM26F	441168	1.32526	0.000635816	1.45112	0.000150285
FAP	2191	4.51343	0.00616401	4.50693	0.00617922
FBN2	2201	-2.51943	1e-06	-1.94104	1e-06
FBXO27	126433	1.73672	1e-06	2.43973	1e-06
FCGBP	8857	-3.23736	1e-06	-1.5508	1e-06
FER1L6	654463	-2.61276	1.8818e-05	-3.42238	1e-06
FGF1	2246	6.03415	7.59554e-06	3.89087	0.00682344
FGF12	2257	1.56788	1e-06	2.07076	1e-06
FGFR1	2260	-1.46773	1e-06	-1.83165	1e-06
FHOD3	80206	6.7115	1e-06	5.66517	1e-06
FILIP1L	11259	2.97422	1e-06	1.17968	3.69861e-06
FKBP10	60681	1.40679	1e-06	1.52999	1e-06
FLNC	2318	-1.34271	1e-06	-2.21116	1e-06
FOLR1	2348	1.70529	5.13674e-05	3.36653	1e-06
FOXA3	3171	-1.84521	1e-06	-1.09101	1e-06
FOXC2	2303	-1.53686	1e-06	-1.22649	1e-06
FOXF2	2295	2.7059	1e-06	2.14887	1e-06
FOXL1	2300	-1.25734	1e-06	-1.10995	1e-06
FRMD3	257019	2.44608	1e-06	3.12872	1e-06
FRMD6	122786	2.05247	1e-06	1.1364	1e-06
FST	10468	-1.75191	1e-06	-2.2837	1e-06
FSTL1	11167	2.07338	1e-06	1.22164	1e-06
FURIN	5045	1.06964	1e-06	1.20293	1e-06
FUT3	2525	2.09625	1e-06	1.68902	1e-06
FXYD2	486	-1.9851	1e-06	-1.44305	1e-06
FXYD6	53826	-3.08057	1e-06	-1.6631	8.00888e-05
FXYD7	53822	1.76673	0.00101688	2.5118	1e-06
FYB	2533	3.94184	1e-06	2.69359	1e-06
GABRA2	2555	-8.73079	1e-06	-7.04801	1e-06
GAL	51083	1.82334	0.000594343	1.81386	0.000577405
GALNT16	57452	3.25814	7.05129e-06	4.90634	1e-06
GALNT6	11226	1.89574	1e-06	1.14734	1e-06
GAS7	8522	4.43189	0.00298052	7.09512	1e-06
GBP6	163351	5.51787	1e-06	1.83672	0.00336915
GCNT1	2650	2.07159	1e-06	1.27977	1e-06
GDPD3	79153	2.26416	1e-06	1.7685	1e-06
GFOD1	54438	1.16268	1e-06	1.16764	1e-06
GJA1	2697	-6.15622	1e-06	-1.63747	1e-06
GKN1	56287	6.43516	1e-06	5.83686	1e-06
GLI2	2736	3.40896	1e-06	2.01895	1e-06
GLIPR1	11010	2.77831	1e-06	1.96325	1e-06
GLP2R	9340	6.04661	7.2805e-06	7.16515	1e-06
GNG11	2791	2.15698	1e-06	2.80345	1e-06
GPR111	222611	1.77948	1e-06	1.63029	1e-06
GPR155	151556	2.45255	1e-06	1.32258	1e-06
GPR27	2850	-7.53905	1e-06	-2.39504	1e-06
GPR87	53836	3.76217	1e-06	2.51549	1e-06
GPRIN2	9721	1.19765	1e-06	1.03706	1e-06
GRAMD1B	57476	-2.46038	1e-06	-1.62774	1e-06
GSDMC	56169	2.4962	1e-06	2.48092	1e-06
GSR	2936	-1.01167	1e-06	-1.19109	1e-06
GSTM1	2944	-2.83305	1e-06	-1.34803	6.86204e-06
GYG2	8908	1.55645	1e-06	2.58686	1e-06
HAS2	3037	-1.41978	3.91382e-06	-2.86341	1e-06
HBEGF	1839	2.64361	1e-06	1.57061	1e-06
HCAR1	27198	1.23174	1e-06	1.86173	1e-06
HEBP1	50865	2.8895	1e-06	1.72199	1e-06
HEG1	57493	1.23433	1e-06	1.14906	1e-06
HERC3	8916	1.58061	1e-06	1.2282	1e-06
HIST1H1E	3008	-1.19312	0.00644971	-1.41001	0.00110915
HIST1H2BH	8345	-1.78577	1e-06	-1.77448	1e-06
HLA-DOB	3112	1.57657	3.80206e-05	2.09324	1e-06
HLA-DQA1	3117	1.03272	1e-06	5.2361	1e-06
HLA-DRB1	3123	1.00614	1e-06	3.11718	1e-06
HLA-DRB5	3127	1.15346	1e-06	3.5772	1e-06
HLA-DRB6	3128	1.01554	1e-06	3.47064	1e-06
HMGN2P46	283651	1.43201	1e-06	1.89391	1e-06
HNF1A-AS1	283460	-2.15658	1e-06	-1.27739	0.000775893
HNF4G	3174	-1.46813	1e-06	-1.1099	1e-06
HOXB2	3212	-2.53047	1e-06	-2.32635	1e-06
HOXB3	3213	-1.5509	1e-06	-1.07552	1e-06
HOXB4	3214	-1.83383	1e-06	-1.40734	1e-06
HOXB5	3215	-3.33594	1e-06	-2.14913	1e-06
HOXB6	3216	-2.32672	1e-06	-1.31816	1e-06
HOXB8	3218	-3.2786	1e-06	-1.76371	1e-06
HOXB9	3219	-2.25057	1e-06	-1.97716	1e-06
HOXB-AS3	404266	-3.05216	1e-06	-1.27412	1e-06
HOXC10	3226	1.43462	2.04115e-05	1.9865	1e-06
HOXC11	3227	3.80913	3.67116e-06	2.74139	0.00150292
HOXC9	3225	1.27891	1e-06	1.63831	1e-06
HS3ST5	222537	-2.89918	1e-06	-2.76462	1e-06
HSF2BP	11077	1.21044	5.29439e-06	1.24376	2.08659e-06
HTR7P1	93164	3.73263	1e-06	2.28046	1e-06
HTRA1	5654	1.59974	1e-06	1.89628	1e-06
HYAL1	3373	-2.37688	1e-06	-2.20433	1e-06
ICOSLG	23308	-2.50891	1e-06	-1.6376	1e-06
IFI44L	10964	1.50763	1e-06	3.71943	1e-06
IGFBP1	3484	-2.79218	1e-06	-2.75631	1e-06
IGFBP7	3490	4.40837	1e-06	4.12441	1e-06
IL11	3589	3.22861	1e-06	1.15555	1e-06
IL1A	3552	3.78546	1e-06	1.81827	1e-06
IL1B	3553	3.92473	1e-06	1.10946	2.45988e-06
IL1RL1	9173	-2.16712	1e-06	-2.10859	1e-06
IL37	27178	2.93922	1e-06	1.54791	4.48196e-05
IL6	3569	1.3603	1e-06	2.19454	1e-06
INSL4	3641	3.57778	1e-06	2.58093	1e-06
IQCJ-SCHIP1	100505385	2.27394	1e-06	1.30875	1e-06
IQGAP2	10788	-3.68919	1e-06	-1.34357	1e-06
IRS4	8471	-6.23054	3.41475e-05	-5.43264	0.000360046
IRX3	79191	3.25442	1e-06	2.90467	1e-06
IVL	3713	3.03121	1e-06	4.34098	1e-06
KAL1	3730	5.70578	1.92354e-05	8.20936	1e-06
KCNAB1	7881	2.16473	1e-06	1.80112	1e-06
KCND2	3751	-1.79439	1e-06	-1.82632	1e-06
KCNE3	10008	-4.26351	1e-06	-3.22134	1e-06
KCNH8	131096	-3.17883	3.80027e-05	-3.90523	4.454e-06
KCNJ3	3760	-4.84324	1e-06	-3.27832	1e-06
KCNS3	3790	3.86835	1e-06	4.96055	1e-06
KIAA0825	285600	1.05013	0.000119325	1.19543	7.52892e-06
KIAA1456	57604	-8.61032	1e-06	-1.29789	0.000170006
KIAA1462	57608	2.63988	1e-06	1.11044	1e-06
KIAA1551	55196	-1.40755	1e-06	-1.06776	1e-06
KIAA1755	85449	4.04693	1e-06	3.53146	1.06539e-05
KIF26B	55083	1.1805	2.47644e-06	2.96095	1e-06
KIF7	374654	2.58118	0.00303967	4.20219	1e-06
KLF12	11278	2.53998	1e-06	2.05706	1e-06
KLF8	11279	1.83639	0.00174823	2.48086	1.55541e-05
KLK11	11012	-2.76857	1e-06	-2.60666	1e-06
KRT13	3860	-6.19099	1e-06	-2.41492	1e-06
KRT16	3868	1.6975	1e-06	1.93721	1e-06
KRT17	3872	4.14773	1e-06	2.47552	1e-06
KRT20	54474	-4.58718	1e-06	-2.9567	1e-06
KRT6B	3854	2.04867	1e-06	1.32023	1e-06
KRT78	196374	1.44569	0.00262778	2.14661	2.36921e-06
KRT81	3887	2.7043	1e-06	1.88937	1e-06
KRTAP2-3	730755	1.58229	1e-06	1.16479	1e-06
LAPTM5	7805	1.76039	5.74633e-05	1.95831	4.56482e-06
LBH	81606	1.37093	1e-06	3.02017	1e-06
LCP1	3936	5.1333	1e-06	1.96043	1e-06
LEPREL1	55214	2.56984	1e-06	3.13114	1e-06
LETM2	137994	1.81299	1e-06	1.10489	1e-06
LGALS2	3957	-5.29021	1e-06	-4.55914	1e-06
LGALS4	3960	-10	1e-06	-3.67305	1e-06
LGALS7B	653499	-1.73874	0.000191208	-3.52987	1e-06
LGALS9B	284194	1.89283	2.70066e-06	2.75342	1e-06
LHFP	10186	3.50518	0.000105779	4.145	2.57411e-06
LHX9	56956	1.42916	1e-06	1.83995	1e-06
LINC00342	150759	-1.69486	0.00253327	-3.05964	1.47936e-06
LINC00462	100129597	1.65539	7.43261e-06	1.46753	7.97946e-05
LINC00525	84847	1.53581	4.70756e-05	1.84497	1e-06
LINC00704	100216001	2.76424	1e-06	1.96629	1e-06
LINC00853	100874253	1.40401	0.00426285	2.00855	1.29238e-05
LINC00944	387895	2.33681	5.50934e-05	1.70388	0.00490595
LMO1	4004	-3.89078	0.00417412	-3.73067	0.00181528
LOC100996664	100996664	2.39957	0.00100036	2.56727	0.000362415
LOC101927506	101927506	-1.28908	0.00133847	-1.1451	0.00313813
LOC102723870	102723870	2.43159	0.000173769	1.81312	0.00737883
LOC102723996	102723996	-2.71128	0.000172613	-2.54461	0.000232298
LOC102724354	102724354	4.35358	0.00959954	4.82522	0.00332083
LOC102724593	102724593	2.25348	1e-06	1.85566	1e-06
LOC154761	154761	2.35291	1e-06	2.1881	1e-06
LONRF1	91694	-1.16028	1e-06	-1.34407	1e-06
LOX	4015	2.39783	1e-06	2.06687	1e-06
LOXL1	4016	1.88236	1e-06	1.67448	1e-06
LOXL1-AS1	100287616	1.57742	1e-06	1.99973	1e-06
LOXL2	4017	3.4089	1e-06	1.36536	1e-06
LPHN3	23284	10	1e-06	4.87905	0.000250191
LPXN	9404	2.13227	1e-06	1.27249	1e-06
LRRC19	64922	-6.22181	2.2529e-06	-1.40047	0.00655994
LRRN1	57633	5.15771	1e-06	2.83376	1e-06
LRRN4	164312	3.32495	1e-06	1.86533	1e-06
LTBP2	4053	2.0568	1e-06	1.07493	1e-06
MAB21L2	10586	-3.86169	0.00561776	-4.15666	0.00306666
MAN1A1	4121	-4.13535	1e-06	-1.39475	1e-06
MAP9	79884	1.85477	1e-06	1.47727	1e-06
MARCHF4	57574	4.87781	1e-06	2.57973	8.5066e-05
MB	4151	2.18257	1e-06	1.74977	1e-06
MDGA1	266727	2.09655	0.00206862	2.68507	5.95373e-05
MDH1B	130752	1.48245	1e-06	1.3302	1e-06
MEDAG	84935	-3.45144	1e-06	-1.221	0.00133288
MGAT3	4248	-2.51153	1e-06	-1.99869	1e-06
MGP	4256	3.73599	1e-06	2.95847	1e-06
MIA	8190	5.45095	1e-06	2.4747	1e-06
MIA2	4253	1.07541	1e-06	1.63694	1e-06
MICU3	286097	-1.2313	1e-06	-1.58955	1e-06
MIR100HG	399959	6.76891	1e-06	5.05592	0.000171183
MIR210HG	100506211	1.2565	1e-06	1.70711	1e-06
MLXIPL	51085	-2.44869	1e-06	-1.48546	1e-06
MMP1	4312	-2.48169	1e-06	-4.87018	1e-06
MMP9	4318	1.55206	0.00662134	3.4113	1e-06
MOXD1	26002	1.34489	1e-06	1.54442	1e-06
MR1	3140	1.25998	1e-06	2.2091	1e-06
MRC2	9902	2.0358	1e-06	2.01301	1.04512e-06
MSH5-SAPCD1	100532732	-1.20666	0.00217527	-1.15366	0.00305653
MSRB3	253827	1.6886	1e-06	1.51274	1e-06
MT2A	4502	1.89106	1e-06	1.20191	1e-06
MUC2	4583	-4.21195	1e-06	-2.13451	0.000393299
MUC5AC	4586	-1.60474	1e-06	-1.54025	1e-06
MUC6	4588	-7.61756	1e-06	-7.44583	1e-06
MUM1L1	139221	6.9171	1e-06	4.89359	0.000602387
MYCN	4613	5.73863	1e-06	4.57264	1e-06
MYL9	10398	2.26916	1e-06	2.31979	1e-06
MYO3B	140469	1.32128	3.35182e-06	2.46119	1e-06
MYOM1	8736	-1.54228	1e-06	-1.3446	1e-06
N4BP3	23138	-3.47398	1e-06	-1.0193	1e-06
NANOS3	342977	1.22259	0.00238977	1.28366	0.00117281
NAV3	89795	2.63921	1e-06	1.46029	1e-06
NCALD	83988	1.16968	0.00651528	2.57228	1e-06
NCF2	4688	1.89017	1e-06	1.75589	1e-06
NDP	4693	3.06964	1e-06	1.62499	1e-06
NEB	4703	-6.33731	1e-06	-3.97799	1e-06
NES	10763	-1.36189	1e-06	-1.82915	1e-06
NEURL1	9148	-4.1625	0.000101145	-3.04082	0.000216368
NFE2	4778	2.3663	2.02486e-06	2.83437	1e-06
NFE2L1	4779	-1.18724	1e-06	-1.15591	1e-06
NIPAL2	79815	1.69901	1e-06	2.02752	1e-06
NLGN1	22871	-1.58269	1e-06	-2.77403	1e-06
NLRP1	22861	5.4528	0.000126247	6.33189	5.31971e-06
NMRK1	54981	1.03094	1e-06	1.03131	1e-06
NOG	9241	3.43189	1e-06	2.27284	7.3112e-06
NOS3	4846	1.12665	1e-06	1.63804	1e-06
NOTCH1	4851	-1.43978	1e-06	-1.46856	1e-06
NOX5	79400	3.32607	1e-06	3.24932	1e-06
NPC1L1	29881	-2.00196	1e-06	-1.51027	1e-06
NPM2	10361	1.72327	0.000470858	2.89175	1e-06
NPR3	4883	2.22447	1e-06	1.33111	1e-06
NR2F1-AS1	441094	1.91781	1e-06	1.18054	1e-06
NRG3	10718	-9.43906	1e-06	-5.06086	1e-06
NTN1	9423	1.92015	1e-06	1.67569	1e-06
NTS	4922	3.535	1e-06	6.74669	1e-06
NUAK1	9891	2.6681	1e-06	1.12883	1e-06
NWD1	284434	4.51114	7.25144e-06	4.46011	9.4305e-06
NXF3	56000	1.915	0.00714719	1.94419	0.00596838
NXN	64359	-4.05744	1e-06	-1.00534	1e-06
NXPH4	11247	1.61474	1e-06	2.02479	1e-06
ONECUT3	390874	-1.48901	1e-06	-1.83	1e-06
OPRK1	4986	2.89809	1e-06	2.11652	1e-06
OSBPL6	114880	2.65566	1e-06	1.8595	1e-06
OXCT1	5019	1.18395	1e-06	1.03363	1e-06
P2RY2	5029	1.15635	1e-06	1.55916	1e-06
PADI1	29943	1.52571	1e-06	1.20825	1e-06
PADI2	11240	1.25031	1e-06	1.11741	1e-06
PAH	5053	-5.9598	1e-06	-2.134	2.35413e-06
PAK3	5063	4.63206	1e-06	2.59981	1e-06
PALD1	27143	-2.21952	1e-06	-1.62889	1e-06
PALLD	23022	2.20764	1e-06	1.00682	1e-06
PAOX	196743	1.4745	1e-06	1.58724	1e-06
PAPL	390928	2.10852	1e-06	1.24831	1e-06
PAPLN	89932	-1.7807	0.000147259	-1.29505	0.00387112
PCDHB10	56126	1.94883	0.00739069	3.12568	2.94293e-06
PCDHB13	56123	1.78746	0.00865843	2.82679	6.41701e-06
PCDHB14	56122	1.27196	1e-06	1.86105	1e-06
PDCD1LG2	80380	6.97673	1e-06	4.54506	1e-06
PDE1A	5136	1.69305	0.000146405	1.77775	4.92862e-05
PDE4B	5142	4.01658	1e-06	3.33527	1e-06
PDE8B	8622	1.53362	7.0926e-06	1.81464	1e-06
PFKFB4	5210	1.07222	1e-06	1.48371	1e-06
PHLDB2	90102	1.44751	1e-06	1.21996	1e-06
PID1	55022	3.69688	1e-06	2.25091	1e-06
PIEZO2	63895	-1.55231	0.00123688	-2.29078	5.29044e-06
PKDCC	91461	-4.1493	1e-06	-2.30501	1e-06
PKIA	5569	1.63694	1e-06	1.41353	1e-06
PLCD3	113026	-1.30978	1e-06	-1.20356	1e-06
PLCXD3	345557	5.26693	1e-06	4.51313	1e-06
PLD5	200150	3.85603	1e-06	2.65299	1.10525e-05
PLEKHS1	79949	1.35239	1e-06	1.45913	1e-06
PLXND1	23129	-2.07969	1e-06	-1.65292	1e-06
PNMA6A	84968	-3.60232	1e-06	-1.85442	1e-06
PNPO	55163	-1.14704	1e-06	-1.08079	1e-06
POPDC3	64208	1.90639	1e-06	1.17335	1e-06
PORCN	64840	2.19719	1e-06	1.04491	1e-06
POU2F2	5452	-2.22357	1e-06	-1.18419	0.000830304
PPAPDC1A	196051	4.81519	1e-06	2.6886	0.000312902
PPM1M	132160	1.00122	1e-06	1.24263	1e-06
PPP1R14A	94274	5.70176	1e-06	4.21449	2.39198e-05
PPP1R14C	81706	2.87515	1e-06	1.7315	1e-06
PPP1R1B	84152	-1.84405	1e-06	-2.67525	1e-06
PRDM8	56978	-1.31769	1e-06	-1.07987	5.55338e-06
PRKAR2B	5577	3.6898	1e-06	2.39349	1e-06
PROM1	8842	1.12213	1e-06	1.46241	1e-06
PROS1	5627	1.04583	0.000386881	1.34963	2.05358e-06
PRR15L	79170	-1.85854	1e-06	-1.204	1e-06
PRR5L	79899	3.42823	1e-06	2.34798	1e-06
PRSS1	5644	-2.31687	1e-06	-3.33937	1e-06
PRSS2	5645	-1.18965	1e-06	-3.27502	1e-06
PRTG	283659	-1.91385	1e-06	-1.13681	1e-06
PRUNE2	158471	2.4786	1e-06	2.61416	1e-06
PSG4	5672	1.21458	1e-06	1.52483	1e-06
PTGER4	5734	-1.1718	1e-06	-1.99691	1e-06
PTGS2	5743	1.00061	1e-06	1.12949	1e-06
PTPRE	5791	2.26563	1e-06	1.81922	1e-06
PTPRH	5794	-2.07132	1e-06	-1.2795	1e-06
PTPRN2	5799	-1.39744	1e-06	-1.2276	1e-06
PTPRU	10076	3.16544	1e-06	2.72104	1e-06
PTRF	284119	2.74064	1e-06	1.34046	1e-06
PTX3	5806	3.39903	1e-06	1.44281	0.000226246
PYGO1	26108	1.18663	0.00289466	1.19603	0.00248231
RAB9B	51209	1.33773	1e-06	1.20977	1e-06
RAET1E	135250	2.62661	0.00123329	3.0151	0.000118978
RASAL2-AS1	100302401	1.61584	1e-06	1.0002	0.000410165
RASD2	23551	2.39102	1e-06	1.23489	0.00515501
RASSF10	644943	3.60548	1e-06	2.87056	1e-06
RASSF2	9770	1.65864	1e-06	1.49356	1e-06
RASSF5	83593	2.15915	1e-06	1.60956	1e-06
RBAKDN	389458	4.23417	0.00467755	6.65616	1.27957e-06
RBMS3	27303	6.22884	8.03486e-06	5.26992	0.000236387
RBP1	5947	1.1645	1e-06	3.04707	1e-06
RGCC	28984	2.53313	1e-06	1.11113	0.0098728
RGS2	5997	-2.17612	1e-06	-1.17115	1e-06
RGS7	6000	4.2855	0.000522318	3.56891	0.00492753
RGS9BP	388531	1.75692	4.11425e-05	1.58725	0.00022942
RHBDL2	54933	1.22205	1e-06	1.93072	1e-06
RHOD	29984	1.06762	1e-06	1.51791	1e-06
RIMBP3B	440804	2.08088	0.00379531	2.75326	6.83292e-05
RLN1	6013	2.24569	0.000670757	3.05898	1e-06
RLN2	6019	1.90016	1e-06	1.95987	1e-06
RMRP	6023	-1.05269	3.90601e-05	-1.25237	1e-06
RN7SK	125050	-1.01215	7.33524e-05	-1.34981	1e-06
RNA18S5	110255169	-1.10005	3.17119e-05	-1.10954	2.85112e-05
RNA45S5	110255167	-1.45764	1e-06	-1.04425	1.66764e-06
RNF165	494470	5.6797	1e-06	4.24406	1e-06
RNF182	221687	2.86001	0.000272435	3.59877	1.86499e-06
RNF24	11237	1.01287	1e-06	1.39004	1e-06
ROPN1	54763	3.93323	1e-06	2.57394	1e-06
RORA	6095	1.74751	0.000169559	5.62452	1e-06
ROS1	6098	2.77185	1e-06	1.9633	1e-06
RPPH1	85495	-1.54781	0.00199789	-1.43628	0.00434021
RTN4RL1	146760	-6.47848	1e-06	-5.1639	1e-06
RUNDC3B	154661	-1.80662	1e-06	-1.57696	1.28095e-06
RUNX3	864	3.06653	1e-06	4.75042	1e-06
S1PR3	1903	3.73197	1e-06	4.41529	1e-06
SAA1	6288	1.80255	1e-06	3.20242	1e-06
SAA2	6289	2.1376	1e-06	3.52294	1e-06
SAA2-SAA4	100528017	1.75671	1e-06	2.77061	1e-06
SAMD9L	219285	1.24183	1e-06	2.65732	1e-06
SAMHD1	25939	-1.97654	1e-06	-2.54371	1e-06
SCD5	79966	1.17735	1e-06	1.44483	1e-06
SCGN	10590	-4.26926	1e-06	-3.40314	1e-06
SCHIP1	29970	2.8595	1e-06	1.98758	1e-06
SCN9A	6335	2.0478	1e-06	1.43864	1e-06
SERPINA1	5265	3.11217	1e-06	2.46137	1e-06
SERPINA5	5104	1.33571	1e-06	1.36944	1e-06
SERPINE1	5054	4.83096	1e-06	3.51228	1e-06
SFTA1P	207107	3.6006	1e-06	4.46662	1e-06
SGK223	157285	-1.0303	1e-06	-1.44533	1e-06
SH3GL3	6457	3.2868	0.000333926	4.18025	2.20699e-06
SHC3	53358	6.97568	1e-06	6.3944	1e-06
SHH	6469	-1.98033	1e-06	-1.92122	1e-06
SLAMF7	57823	3.0925	1e-06	2.01913	1e-06
SLC16A2	6567	5.35372	1e-06	5.22399	1e-06
SLC16A3	9123	2.57243	1e-06	3.15655	1e-06
SLC19A3	80704	-3.42401	1e-06	-1.31605	1e-06
SLC1A3	6507	1.98705	1e-06	4.37302	1e-06
SLC22A15	55356	2.51452	1e-06	2.46523	1e-06
SLC22A4	6583	2.03076	1e-06	1.1004	1e-06
SLC24A3	57419	1.88292	5.42255e-06	1.68095	5.55884e-05
SLC26A9	115019	-2.68645	1e-06	-1.02824	1e-06
SLC27A5	10998	-2.08345	1e-06	-1.19064	8.46265e-05
SLC37A2	219855	3.13381	1e-06	2.00739	1e-06
SLC38A5	92745	2.65366	1.11451e-06	1.90415	0.000871109
SLC39A8	64116	1.57365	1e-06	1.44073	1e-06
SLC3A1	6519	-3.68152	1e-06	-1.7709	1e-06
SLC43A1	8501	-2.15128	1e-06	-1.51191	1e-06
SLC44A4	80736	-2.87812	1e-06	-1.02303	1e-06
SLC5A1	6523	-2.29962	1e-06	-1.1677	1e-06
SLC5A2	6524	-2.09951	6.25487e-05	-1.26192	0.00795262
SLC6A14	11254	2.02799	1e-06	2.32719	1e-06
SLC6A20	54716	-2.1637	1e-06	-1.22484	1e-06
SLC7A2	6542	-1.42272	1e-06	-1.64651	1e-06
SLITRK6	84189	4.67254	1e-06	2.84991	0.00273243
SMIM14	201895	1.46877	1e-06	1.32173	1e-06
SMTN	6525	1.83676	1e-06	1.07279	1e-06
SNAI2	6591	5.05536	1e-06	3.15675	1e-06
SNED1	25992	1.94824	0.00104039	2.44292	1.85779e-05
SNORD3A	780851	-1.01424	0.00341995	-1.22026	0.000347414
SORBS2	8470	1.35859	1e-06	1.20516	1e-06
SOSTDC1	25928	4.94359	1e-06	3.19756	1.79941e-06
SOX7	83595	-1.28404	0.00393022	-1.30173	0.00278739
SP140	11262	1.76929	1e-06	1.55559	1e-06
SPAG4	6676	1.45404	1e-06	1.09542	1e-06
SPHK1	8877	1.36354	1e-06	1.59125	1e-06
SPINK4	27290	-3.90044	1e-06	-1.56259	0.00551876
SPINK5	11005	-1.36691	1e-06	-2.20076	1e-06
SPOCD1	90853	1.47315	1e-06	1.05804	6.54469e-05
SPRR1B	6699	2.4806	1e-06	2.13998	1e-06
SPRR2A	6700	3.68982	0.00106287	3.17174	0.00598614
SPTLC3	55304	2.5486	1e-06	1.66793	1e-06
ST3GAL6	10402	3.38005	1e-06	2.14081	1e-06
ST6GALNAC5	81849	4.53042	1e-06	1.29558	0.00102304
STARD13	90627	2.29955	1e-06	1.94566	1e-06
SUSD3	203328	-4.40081	0.000435047	-2.21973	0.0046796
SUSD4	55061	3.21387	1e-06	2.64004	1e-06
SVOPL	136306	1.69637	0.0041872	2.24882	7.1241e-05
SYCE1L	100130958	1.39039	1e-06	1.39073	1e-06
SYT12	91683	1.96091	1e-06	1.14322	1e-06
SYT16	83851	1.58108	1e-06	1.05584	1e-06
SYTL3	94120	1.5076	1e-06	2.03072	1e-06
TAGAP	117289	4.13007	0.00801314	4.19296	0.00697441
TBC1D2	55357	1.06859	1e-06	1.25249	1e-06
TENM3	55714	4.00649	1e-06	2.68713	1e-06
TEX15	56154	-1.28846	1e-06	-1.70624	1e-06
TFCP2L1	29842	1.10688	1e-06	1.11994	1e-06
TGFBI	7045	2.34237	1e-06	1.10088	1e-06
TGM2	7052	1.40284	1e-06	1.75149	1e-06
THBD	7056	4.37194	1e-06	2.76677	1e-06
THBS1	7057	4.31998	1e-06	2.12479	1e-06
TIMP3	7078	2.56449	1e-06	4.17859	1e-06
TLE2	7089	-2.29193	1e-06	-1.3224	1e-06
TLN2	83660	1.50466	1e-06	1.59596	1e-06
TLR5	7100	1.66818	1e-06	1.67473	1e-06
TM4SF18	116441	2.1174	1e-06	1.50886	6.55514e-06
TM4SF4	7104	-2.26232	1e-06	-1.83532	1e-06
TMEM117	84216	1.17544	8.06708e-05	1.65487	1e-06
TMEM154	201799	1.36393	1e-06	1.20373	1e-06
TMEM176B	28959	1.28008	1e-06	1.16072	1e-06
TMEM256-PLSCR3	100529211	1.96334	4.2144e-06	1.67601	0.000106582
TMEM45A	55076	2.20218	1e-06	2.14296	1e-06
TMEM56-RWDD3	100527978	1.2222	1e-06	1.06362	1e-06
TMOD2	29767	2.29396	1e-06	2.56697	1e-06
TMPRSS2	7113	-4.52928	1e-06	-1.08169	1e-06
TMSB15B	286527	1.38876	1e-06	1.55278	1e-06
TMTC1	83857	-5.7328	2.46755e-05	-2.22215	0.000987216
TNC	3371	4.43684	1e-06	1.80289	1e-06
TNFSF13	8741	1.27292	1e-06	1.13524	1e-06
TNXB	7148	-3.50463	1e-06	-1.31092	0.00277137
TP53I11	9537	-5.60853	1e-06	-1.9137	1e-06
TP73	7161	3.68471	4.94175e-06	4.20639	1e-06
TPBGL	100507050	2.08603	1e-06	2.05968	1e-06
TPPP3	51673	-4.60286	1e-06	-1.96843	1e-06
TRIM29	23650	-2.22711	1e-06	-1.48751	1e-06
TRPM8	79054	1.31228	2.68805e-06	1.60065	1e-06
TRPV2	51393	2.81284	1e-06	1.78978	1.69348e-05
TRPV6	55503	-2.09026	1e-06	-1.57954	1e-06
TSLP	85480	-3.95767	0.00547387	-6.06444	7.23396e-05
TSPAN2	10100	4.3184	1e-06	2.23056	1e-06
TSPAN7	7102	-3.3047	1e-06	-1.40428	1e-06
TUBAL3	79861	2.41083	1e-06	1.90679	1.00349e-05
TVP23A	780776	2.76255	1e-06	2.26362	4.93841e-06
TYRP1	7306	1.2823	0.00151531	2.50471	1e-06
UBXN10	127733	-5.4238	1e-06	-2.71963	1e-06
VAV1	7409	2.68673	1e-06	2.12329	1e-06
VCAN	1462	-1.50499	1e-06	-3.45141	1e-06
VEGFC	7424	3.59899	1e-06	1.23705	1.28446e-06
VIL1	7429	-5.54489	1e-06	-2.49768	1e-06
VSIG1	340547	-5.39263	1e-06	-3.90971	1e-06
VSTM2L	128434	2.35901	1e-06	3.70145	1e-06
VTCN1	79679	2.07592	1e-06	2.66284	1e-06
WFDC2	10406	1.0893	1e-06	2.54627	1e-06
WIPF1	7456	4.65566	1e-06	1.81832	1e-06
WNT7A	7476	3.34762	1e-06	2.13555	1e-06
WNT9A	7483	1.89791	1e-06	1.26651	1e-06
XKR6	286046	-1.25599	1e-06	-1.37066	1e-06
XKRX	402415	1.93899	1e-06	1.56068	7.03355e-05
ZBED2	79413	3.64753	5.52127e-05	4.45411	1e-06
ZBTB8B	728116	2.05827	1e-06	2.87655	1e-06
ZC4H2	55906	1.55996	1e-06	3.1664	1e-06
ZNF100	163227	-4.47877	1e-06	-3.29005	1e-06
ZNF256	10172	3.75605	0.000368331	3.5933	0.000705373
ZNF300	91975	1.57526	0.00240852	2.23118	5.11893e-06
ZNF304	57343	1.85328	1e-06	4.04342	1e-06
ZNF350	59348	4.33068	0.00371078	4.72848	0.00132668
ZNF365	22891	1.96947	1e-06	1.15384	1e-06
ZNF37BP	100129482	-1.04051	0.000154621	-1.06968	6.8686e-05
ZNF420	147923	1.39348	1e-06	1.46781	1e-06
ZNF548	147694	3.22986	1e-06	4.11272	1e-06
ZNF549	256051	1.48788	1e-06	2.29199	1e-06
ZNF585A	199704	2.85585	1e-06	3.63342	1e-06
ZNF595	152687	6.08974	2.25396e-06	8.65515	1e-06
ZNF649	65251	2.00949	1e-06	4.15853	1e-06
ZNF816	125893	-8.30265	1e-06	-1.30047	1.09651e-06
ZNF850	342892	2.71721	7.82333e-06	2.54025	3.17476e-05
ZPLD1	131368	1.46012	3.12016e-05	1.66593	1.12024e-06
ZSCAN18	65982	2.03522	0.000391845	3.61351	1e-06
