## Supplementary table S3 for "SAMHD1 promotes SARS-CoV-2 infection by enhancing HNF1-dependent ACE2 expression in lung epithelial cells"

### Sheet: IPG_rep69750_c91938_goTable
goId	goName	countDE	countAll	pv_fdr	rich ratio
GO:0071944	cell periphery	306	6150	2.46e-18	0.0497561
GO:0031012	extracellular matrix	62	565	2.665e-15	0.109735
GO:0030312	external encapsulating structure	62	566	2.665e-15	0.109541
GO:0005576	extracellular region	229	4423	3.22875e-14	0.0517748
GO:0005615	extracellular space	186	3499	7.134e-12	0.053158
GO:0005886	plasma membrane	263	5668	3.485e-11	0.0464008
GO:0062023	collagen-containing extracellular matrix	46	430	4.92e-11	0.106977
GO:0016324	apical plasma membrane	35	408	8.45625e-06	0.0857843
GO:0009986	cell surface	59	910	1.09333e-05	0.0648352
GO:0005788	endoplasmic reticulum lumen	29	314	1.7835e-05	0.0923567
GO:0045177	apical part of cell	36	474	7.26818e-05	0.0759494
GO:0098590	plasma membrane region	74	1332	8.7125e-05	0.0555556
GO:0016020	membrane	352	9415	0.000377786	0.0373871
GO:0070062	extracellular exosome	105	2186	0.000377786	0.0480329
GO:1903561	extracellular vesicle	108	2289	0.000506471	0.0471822
GO:0043230	extracellular organelle	108	2290	0.000506471	0.0471616
GO:0065010	extracellular membrane-bounded organelle	108	2290	0.000506471	0.0471616
GO:0031982	vesicle	173	4181	0.00198167	0.0413777
GO:0042611	MHC protein complex	6	25	0.00356053	0.24
GO:0042613	MHC class II protein complex	5	17	0.004305	0.294118
GO:0005604	basement membrane	11	92	0.00468571	0.119565
GO:0034364	high-density lipoprotein particle	6	27	0.00475227	0.222222
GO:0009897	external side of plasma membrane	27	399	0.005125	0.0676692
GO:0030054	cell junction	106	2389	0.005125	0.04437
GO:0045178	basal part of cell	22	317	0.013038	0.0694006
GO:0031526	brush border membrane	8	60	0.0139558	0.133333
GO:0034358	plasma lipoprotein particle	6	37	0.0219643	0.162162
GO:1990777	lipoprotein particle	6	37	0.0219643	0.162162
GO:0098552	side of membrane	39	741	0.0285794	0.0526316
GO:0032994	protein-lipid complex	6	40	0.0285794	0.15
GO:0097179	protease inhibitor complex	3	8	0.0285794	0.375
GO:0098642	network-forming collagen trimer	3	8	0.0285794	0.375
GO:0098645	collagen network	3	8	0.0285794	0.375
GO:0098651	basement membrane collagen trimer	3	8	0.0285794	0.375
GO:0099081	supramolecular polymer	52	1076	0.0296957	0.0483271
GO:0110165	cellular anatomical entity	620	19259	0.029725	0.0321927
GO:0005903	brush border	10	109	0.040723	0.0917431
GO:0031253	cell projection membrane	22	358	0.0409461	0.0614525
GO:0001533	cornified envelope	7	60	0.0443115	0.116667
GO:0070701	mucus layer	2	3	0.0453563	0.666667
GO:0009925	basal plasma membrane	19	298	0.04845	0.0637584
GO:0031528	microvillus membrane	5	33	0.0525679	0.151515
GO:0045202	synapse	72	1659	0.0566372	0.0433996
GO:0098797	plasma membrane protein complex	32	612	0.0574466	0.0522876
GO:0098966	perisynaptic extracellular matrix	3	11	0.0578902	0.272727
GO:1904090	peptidase inhibitor complex	3	11	0.0578902	0.272727
GO:0005902	microvillus	9	100	0.058883	0.09
GO:0031093	platelet alpha granule lumen	7	67	0.0670094	0.104478
GO:0099535	synapse-associated extracellular matrix	3	12	0.0697	0.25
GO:0030526	granulocyte macrophage colony-stimulating factor receptor complex	2	4	0.0697	0.5
GO:0090733	tenascin complex	2	4	0.0697	0.5
GO:0005581	collagen trimer	8	86	0.0701337	0.0930233
GO:0099512	supramolecular fiber	49	1068	0.0711806	0.0458801
GO:0042383	sarcolemma	11	144	0.0711806	0.0763889
GO:0005796	Golgi lumen	9	106	0.0735764	0.0849057
GO:0030658	transport vesicle membrane	16	254	0.0807188	0.0629921
GO:0000139	Golgi membrane	34	690	0.0829711	0.0492754
GO:0031410	cytoplasmic vesicle	102	2554	0.0832371	0.0399374
GO:0031091	platelet alpha granule	8	91	0.0864127	0.0879121
GO:0097708	intracellular vesicle	102	2562	0.08774	0.0398126
GO:0098862	cluster of actin-based cell projections	12	173	0.0936615	0.0693642
GO:0030133	transport vesicle	24	453	0.10207	0.0529801
GO:0044853	plasma membrane raft	9	116	0.11314	0.0775862
GO:0045121	membrane raft	17	293	0.121463	0.0580205
GO:0015629	actin cytoskeleton	27	537	0.121594	0.0502793
GO:0098857	membrane microdomain	17	295	0.121594	0.0576271
GO:0005587	collagen type IV trimer	2	6	0.121594	0.333333
GO:0072558	NLRP1 inflammasome complex	2	6	0.121594	0.333333
GO:0097180	serine protease inhibitor complex	2	6	0.121594	0.333333
GO:0098635	protein complex involved in cell-cell adhesion	2	6	0.121594	0.333333
GO:0012505	endomembrane system	177	4827	0.125079	0.0366687
GO:0030666	endocytic vesicle membrane	13	207	0.128982	0.0628019
GO:0005783	endoplasmic reticulum	83	2073	0.128982	0.0400386
GO:0098858	actin-based cell projection	14	234	0.14627	0.0598291
GO:0030139	endocytic vesicle	19	356	0.1599	0.0533708
GO:0099513	polymeric cytoskeletal fiber	37	820	0.162056	0.045122
GO:0098978	glutamatergic synapse	28	584	0.162056	0.0479452
GO:0032433	filopodium tip	3	19	0.166208	0.157895
GO:0098793	presynapse	30	642	0.168171	0.046729
GO:0099503	secretory vesicle	47	1100	0.168171	0.0427273
GO:0098553	lumenal side of endoplasmic reticulum membrane	4	35	0.168171	0.114286
GO:0012506	vesicle membrane	53	1269	0.168171	0.0417652
GO:0045095	keratin filament	7	92	0.168171	0.076087
GO:0034361	very-low-density lipoprotein particle	3	21	0.168171	0.142857
GO:0034385	triglyceride-rich plasma lipoprotein particle	3	21	0.168171	0.142857
GO:0098644	complex of collagen trimers	3	21	0.168171	0.142857
GO:1905286	serine-type peptidase complex	3	21	0.168171	0.142857
GO:0005916	fascia adherens	2	9	0.168171	0.222222
GO:0072559	NLRP3 inflammasome complex	2	9	0.168171	0.222222
GO:0031258	lamellipodium membrane	3	22	0.168171	0.136364
GO:0030134	COPII-coated ER to Golgi transport vesicle	7	95	0.168171	0.0736842
GO:0072562	blood microparticle	8	116	0.168171	0.0689655
GO:0030669	clathrin-coated endocytic vesicle membrane	6	75	0.168171	0.08
GO:0005591	collagen type VIII trimer	1	1	0.168171	1
GO:0005595	collagen type XII trimer	1	1	0.168171	1
GO:0032144	4-aminobutyrate transaminase complex	1	1	0.168171	1
GO:0035693	NOS2-CD74 complex	1	1	0.168171	1
GO:0036024	protein C inhibitor-TMPRSS7 complex	1	1	0.168171	1
GO:0036025	protein C inhibitor-TMPRSS11E complex	1	1	0.168171	1
GO:0036026	protein C inhibitor-PLAT complex	1	1	0.168171	1
GO:0036027	protein C inhibitor-PLAU complex	1	1	0.168171	1
GO:0036028	protein C inhibitor-thrombin complex	1	1	0.168171	1
GO:0036029	protein C inhibitor-KLK3 complex	1	1	0.168171	1
GO:0036030	protein C inhibitor-plasma kallikrein complex	1	1	0.168171	1
GO:0061828	apical tubulobulbar complex	1	1	0.168171	1
GO:0061829	basal tubulobulbar complex	1	1	0.168171	1
GO:0070702	inner mucus layer	1	1	0.168171	1
GO:0070703	outer mucus layer	1	1	0.168171	1
GO:0097181	protein C inhibitor-coagulation factor V complex	1	1	0.168171	1
GO:0097182	protein C inhibitor-coagulation factor Xa complex	1	1	0.168171	1
GO:0097183	protein C inhibitor-coagulation factor XI complex	1	1	0.168171	1
GO:0098844	postsynaptic endocytic zone membrane	1	1	0.168171	1
GO:0098846	podocyte foot	1	1	0.168171	1
GO:0099020	perinuclear endoplasmic reticulum lumen	1	1	0.168171	1
GO:0120134	proximal portion of axoneme	1	1	0.168171	1
GO:0170047	virus-like capsid	1	1	0.168171	1
GO:0070161	anchoring junction	39	913	0.193541	0.0427163
GO:0030659	cytoplasmic vesicle membrane	51	1248	0.197317	0.0408654
GO:0072534	perineuronal net	2	10	0.197317	0.2
GO:0002102	podosome	4	41	0.206179	0.097561
GO:0005884	actin filament	8	123	0.214589	0.0650407
GO:0043235	receptor complex	20	418	0.2285	0.0478469
GO:0005614	interstitial matrix	2	11	0.2285	0.181818
GO:0030141	secretory granule	38	908	0.248777	0.0418502
GO:0012507	ER to Golgi transport vesicle membrane	5	64	0.256627	0.078125
GO:0036379	myofilament	3	27	0.257958	0.111111
GO:0098576	lumenal side of membrane	4	46	0.264789	0.0869565
GO:0043292	contractile muscle fiber	13	253	0.264789	0.0513834
GO:0042627	chylomicron	2	13	0.264789	0.153846
GO:0045111	intermediate filament cytoskeleton	13	254	0.264789	0.0511811
GO:0000308	cytoplasmic cyclin-dependent protein kinase holoenzyme complex	1	2	0.264789	0.5
GO:0005598	short-chain collagen trimer	1	2	0.264789	0.5
GO:0030935	sheet-forming collagen trimer	1	2	0.264789	0.5
GO:0035692	macrophage migration inhibitory factor receptor complex	1	2	0.264789	0.5
GO:0036117	hyaluranon cable	1	2	0.264789	0.5
GO:0036284	tubulobulbar complex	1	2	0.264789	0.5
GO:0070557	PCNA-p21 complex	1	2	0.264789	0.5
GO:0071193	Kv4.2-KChIP2 channel complex	1	2	0.264789	0.5
GO:0071914	prominosome	1	2	0.264789	0.5
GO:0098646	collagen sheet	1	2	0.264789	0.5
GO:0098965	extracellular matrix of synaptic cleft	1	2	0.264789	0.5
GO:1990406	CGRP receptor complex	1	2	0.264789	0.5
GO:1990566	I(KACh) inward rectifier potassium channel complex	1	2	0.264789	0.5
GO:1990724	galectin complex	1	2	0.264789	0.5
GO:1990794	basolateral part of cell	1	2	0.264789	0.5
GO:0044297	cell body	25	569	0.268831	0.0439367
GO:0042995	cell projection	90	2437	0.282652	0.0369307
GO:0120025	plasma membrane bounded cell projection	86	2319	0.282652	0.037085
GO:0032809	neuronal cell body membrane	3	30	0.282652	0.1
GO:0031089	platelet dense granule lumen	2	14	0.288045	0.142857
GO:1990023	mitotic spindle midzone	2	14	0.288045	0.142857
GO:0060076	excitatory synapse	5	70	0.288045	0.0714286
GO:0099080	supramolecular complex	56	1449	0.288045	0.0386473
GO:0030665	clathrin-coated vesicle membrane	8	138	0.291047	0.057971
GO:0016342	catenin complex	3	31	0.292771	0.0967742
GO:0034704	calcium channel complex	5	71	0.292771	0.0704225
GO:0034702	monoatomic ion channel complex	17	365	0.292771	0.0465753
GO:0045334	clathrin-coated endocytic vesicle	6	93	0.292903	0.0645161
GO:0016323	basolateral plasma membrane	13	264	0.30331	0.0492424
GO:0043679	axon terminus	7	117	0.30331	0.0598291
GO:0043025	neuronal cell body	22	502	0.305208	0.0438247
GO:0032432	actin filament bundle	6	95	0.30885	0.0631579
GO:0005782	peroxisomal matrix	4	52	0.30885	0.0769231
GO:0031907	microbody lumen	4	52	0.30885	0.0769231
GO:0044298	cell body membrane	3	33	0.318487	0.0909091
GO:0030315	T-tubule	4	53	0.318487	0.0754717
GO:0030016	myofibril	12	243	0.318487	0.0493827
GO:0005882	intermediate filament	11	218	0.318487	0.0504587
GO:0060077	inhibitory synapse	2	16	0.318487	0.125
GO:0002193	MAML1-RBP-Jkappa- ICN1 complex	1	3	0.318487	0.333333
GO:0005863	striated muscle myosin thick filament	1	3	0.318487	0.333333
GO:0005896	interleukin-6 receptor complex	1	3	0.318487	0.333333
GO:0016513	core-binding factor complex	1	3	0.318487	0.333333
GO:0020016	ciliary pocket	1	3	0.318487	0.333333
GO:0020018	ciliary pocket membrane	1	3	0.318487	0.333333
GO:0030934	anchoring collagen complex	1	3	0.318487	0.333333
GO:0098592	cytoplasmic side of apical plasma membrane	1	3	0.318487	0.333333
GO:1903143	adrenomedullin receptor complex	1	3	0.318487	0.333333
GO:0034774	secretory granule lumen	15	324	0.321003	0.0462963
GO:1904724	tertiary granule lumen	4	55	0.329042	0.0727273
GO:0030017	sarcomere	11	222	0.329042	0.0495495
GO:0031674	I band	8	148	0.333771	0.0540541
GO:0097440	apical dendrite	2	17	0.333771	0.117647
GO:0098637	protein complex involved in cell-matrix adhesion	2	17	0.333771	0.117647
GO:0060205	cytoplasmic vesicle lumen	15	329	0.341641	0.0455927
GO:0031983	vesicle lumen	15	330	0.346219	0.0454545
GO:0098588	bounding membrane of organelle	81	2232	0.355253	0.0362903
GO:0043020	NADPH oxidase complex	2	18	0.357705	0.111111
GO:0061702	canonical inflammasome complex	2	18	0.357705	0.111111
GO:0034703	cation channel complex	11	228	0.357705	0.0482456
GO:0043204	perikaryon	8	152	0.357705	0.0526316
GO:0098636	protein complex involved in cell adhesion	4	58	0.357705	0.0689655
GO:1990351	transporter complex	22	526	0.357705	0.0418251
GO:1902495	transmembrane transporter complex	21	499	0.357705	0.0420842
GO:0005901	caveola	5	82	0.357705	0.0609756
GO:0000930	gamma-tubulin complex	2	19	0.357705	0.105263
GO:1905370	serine-type endopeptidase complex	2	19	0.357705	0.105263
GO:0030175	filopodium	6	106	0.357705	0.0566038
GO:0000015	phosphopyruvate hydratase complex	1	4	0.357705	0.25
GO:0030478	actin cap	1	4	0.357705	0.25
GO:0072557	IPAF inflammasome complex	1	4	0.357705	0.25
GO:0097169	AIM2 inflammasome complex	1	4	0.357705	0.25
GO:0097209	epidermal lamellar body	1	4	0.357705	0.25
GO:0106139	symbiont cell surface	1	4	0.357705	0.25
GO:0120259	7SK snRNP	1	4	0.357705	0.25
GO:0120281	autolysosome membrane	1	4	0.357705	0.25
GO:1902937	inward rectifier potassium channel complex	1	4	0.357705	0.25
GO:1990788	GLI-SUFU complex	1	4	0.357705	0.25
GO:0098982	GABA-ergic synapse	6	107	0.367382	0.0560748
GO:0099634	postsynaptic specialization membrane	8	157	0.372046	0.0509554
GO:0030018	Z disc	7	133	0.378979	0.0526316
GO:0044306	neuron projection terminus	7	133	0.378979	0.0526316
GO:0001725	stress fiber	5	85	0.382047	0.0588235
GO:0097517	contractile actin filament bundle	5	85	0.382047	0.0588235
GO:0042827	platelet dense granule	2	21	0.403299	0.0952381
GO:0045211	postsynaptic membrane	14	321	0.403299	0.0436137
GO:0030895	apolipoprotein B mRNA editing enzyme complex	1	5	0.403299	0.2
GO:0036156	inner dynein arm	1	5	0.403299	0.2
GO:0044217	other organism part	1	5	0.403299	0.2
GO:0045180	basal cortex	1	5	0.403299	0.2
GO:0071598	neuronal ribonucleoprotein granule	1	5	0.403299	0.2
GO:0071953	elastic fiber	1	5	0.403299	0.2
GO:0097418	neurofibrillary tangle	1	5	0.403299	0.2
GO:0097574	lateral part of cell	1	5	0.403299	0.2
GO:0097728	9+0 motile cilium	1	5	0.403299	0.2
GO:0098826	endoplasmic reticulum tubular network membrane	1	5	0.403299	0.2
GO:1903439	calcitonin family receptor complex	1	5	0.403299	0.2
GO:0030424	axon	26	661	0.41154	0.0393343
GO:0097038	perinuclear endoplasmic reticulum	2	22	0.41154	0.0909091
GO:0005794	Golgi apparatus	60	1657	0.413494	0.03621
GO:0008076	voltage-gated potassium channel complex	5	90	0.419425	0.0555556
GO:0042641	actomyosin	5	91	0.42865	0.0549451
GO:0030136	clathrin-coated vesicle	10	220	0.42865	0.0454545
GO:0005767	secondary lysosome	2	23	0.42865	0.0869565
GO:0005865	striated muscle thin filament	2	23	0.42865	0.0869565
GO:0016327	apicolateral plasma membrane	2	23	0.42865	0.0869565
GO:0030672	synaptic vesicle membrane	7	143	0.436154	0.048951
GO:0099501	exocytic vesicle membrane	7	143	0.436154	0.048951
GO:0005891	voltage-gated calcium channel complex	3	45	0.436154	0.0666667
GO:0016328	lateral plasma membrane	4	69	0.436154	0.057971
GO:0005593	FACIT collagen trimer	1	6	0.436154	0.166667
GO:0033165	interphotoreceptor matrix	1	6	0.436154	0.166667
GO:0043190	ATP-binding cassette (ABC) transporter complex	1	6	0.436154	0.166667
GO:0048179	activin receptor complex	1	6	0.436154	0.166667
GO:0097427	microtubule bundle	1	6	0.436154	0.166667
GO:0098591	external side of apical plasma membrane	1	6	0.436154	0.166667
GO:1990246	uniplex complex	1	6	0.436154	0.166667
GO:0098845	postsynaptic endosome	2	24	0.436154	0.0833333
GO:0070382	exocytic vesicle	11	253	0.44895	0.0434783
GO:0098802	plasma membrane signaling receptor complex	9	199	0.44895	0.0452261
GO:0043005	neuron projection	49	1354	0.452895	0.0361891
GO:0032281	AMPA glutamate receptor complex	2	25	0.455513	0.08
GO:0098688	parallel fiber to Purkinje cell synapse	2	25	0.455513	0.08
GO:0000323	lytic vacuole	29	768	0.458428	0.0377604
GO:0005764	lysosome	29	768	0.458428	0.0377604
GO:0005925	focal adhesion	17	424	0.462532	0.0400943
GO:0097060	synaptic membrane	18	453	0.462532	0.0397351
GO:0001772	immunological synapse	3	48	0.462532	0.0625
GO:0016528	sarcoplasm	5	97	0.462532	0.0515464
GO:0030027	lamellipodium	9	203	0.466643	0.044335
GO:0043083	synaptic cleft	2	26	0.467076	0.0769231
GO:0036477	somatodendritic compartment	32	862	0.467076	0.037123
GO:0038037	G protein-coupled receptor dimeric complex	1	7	0.467076	0.142857
GO:0042272	nuclear RNA export factor complex	1	7	0.467076	0.142857
GO:0044327	dendritic spine head	1	7	0.467076	0.142857
GO:0045293	mRNA editing complex	1	7	0.467076	0.142857
GO:0030662	coated vesicle membrane	9	205	0.471869	0.0439024
GO:0034705	potassium channel complex	5	101	0.498724	0.049505
GO:0030055	cell-substrate junction	17	434	0.500733	0.0391705
GO:0001891	phagocytic cup	2	28	0.506573	0.0714286
GO:0005577	fibrinogen complex	1	8	0.506573	0.125
GO:0017059	serine palmitoyltransferase complex	1	8	0.506573	0.125
GO:0032010	phagolysosome	1	8	0.506573	0.125
GO:0032584	growth cone membrane	1	8	0.506573	0.125
GO:0034366	spherical high-density lipoprotein particle	1	8	0.506573	0.125
GO:0071439	clathrin complex	1	8	0.506573	0.125
GO:0005737	cytoplasm	400	12317	0.509584	0.0324754
GO:0005911	cell-cell junction	20	526	0.515516	0.0380228
GO:0001726	ruffle	8	185	0.517636	0.0432432
GO:0042734	presynaptic membrane	8	186	0.525342	0.0430108
GO:0098533	ATPase dependent transmembrane transport complex	3	54	0.53575	0.0555556
GO:0030057	desmosome	2	30	0.536686	0.0666667
GO:0030864	cortical actin cytoskeleton	4	80	0.538915	0.05
GO:0005952	cAMP-dependent protein kinase complex	1	9	0.538915	0.111111
GO:0031932	TORC2 complex	1	9	0.538915	0.111111
GO:0042612	MHC class I protein complex	1	9	0.538915	0.111111
GO:0120200	rod photoreceptor outer segment	1	9	0.538915	0.111111
GO:0005912	adherens junction	8	189	0.538915	0.042328
GO:0005640	nuclear outer membrane	2	31	0.548925	0.0645161
GO:0005773	vacuole	31	863	0.553585	0.0359212
GO:0034707	chloride channel complex	3	56	0.553585	0.0535714
GO:0000220	vacuolar proton-transporting V-type ATPase, V0 domain	1	10	0.578478	0.1
GO:0097197	tetraspanin-enriched microdomain	1	10	0.578478	0.1
GO:0005874	microtubule	18	489	0.600107	0.0368098
GO:0098796	membrane protein complex	44	1273	0.600107	0.034564
GO:0000235	astral microtubule	1	11	0.600107	0.0909091
GO:0002178	palmitoyltransferase complex	1	11	0.600107	0.0909091
GO:0005818	aster	1	11	0.600107	0.0909091
GO:0031094	platelet dense tubular network	1	11	0.600107	0.0909091
GO:0032437	cuticular plate	1	11	0.600107	0.0909091
GO:0034992	microtubule organizing center attachment site	1	11	0.600107	0.0909091
GO:0034993	meiotic nuclear membrane microtubule tethering complex	1	11	0.600107	0.0909091
GO:0097648	G protein-coupled receptor complex	1	11	0.600107	0.0909091
GO:0098843	postsynaptic endocytic zone	1	11	0.600107	0.0909091
GO:0106083	nuclear membrane protein complex	1	11	0.600107	0.0909091
GO:0106094	nuclear membrane microtubule tethering complex	1	11	0.600107	0.0909091
GO:0031252	cell leading edge	16	433	0.603421	0.0369515
GO:0016235	aggresome	2	35	0.609709	0.0571429
GO:1990752	microtubule end	2	36	0.62115	0.0555556
GO:0030135	coated vesicle	12	320	0.62115	0.0375
GO:0031985	Golgi cisterna	5	118	0.62115	0.0423729
GO:0005890	sodium:potassium-exchanging ATPase complex	1	12	0.62115	0.0833333
GO:0033179	proton-transporting V-type ATPase, V0 domain	1	12	0.62115	0.0833333
GO:0038201	TOR complex	1	12	0.62115	0.0833333
GO:0044224	juxtaparanode region of axon	1	12	0.62115	0.0833333
GO:0140268	endoplasmic reticulum-plasma membrane contact site	1	12	0.62115	0.0833333
GO:1990454	L-type voltage-gated calcium channel complex	1	12	0.62115	0.0833333
GO:0008021	synaptic vesicle	9	233	0.62115	0.0386266
GO:0048787	presynaptic active zone membrane	2	37	0.634009	0.0540541
GO:0000785	chromatin	48	1413	0.634449	0.0339703
GO:0005775	vacuolar lumen	7	178	0.643248	0.0393258
GO:0005938	cell cortex	12	325	0.643248	0.0369231
GO:0030140	trans-Golgi network transport vesicle	2	38	0.646395	0.0526316
GO:0051233	spindle midzone	2	38	0.646395	0.0526316
GO:0001527	microfibril	1	13	0.647926	0.0769231
GO:0043197	dendritic spine	7	180	0.6495	0.0388889
GO:0001669	acrosomal vesicle	6	151	0.6495	0.0397351
GO:0005795	Golgi stack	6	151	0.6495	0.0397351
GO:0031256	leading edge membrane	7	182	0.663707	0.0384615
GO:0044309	neuron spine	7	182	0.663707	0.0384615
GO:0001750	photoreceptor outer segment	4	96	0.663707	0.0416667
GO:0002116	semaphorin receptor complex	1	14	0.663707	0.0714286
GO:0030677	ribonuclease P complex	1	14	0.663707	0.0714286
GO:0036128	CatSper complex	1	14	0.663707	0.0714286
GO:0042583	chromaffin granule	1	14	0.663707	0.0714286
GO:1990531	phospholipid-translocating ATPase complex	1	14	0.663707	0.0714286
GO:0008328	ionotropic glutamate receptor complex	2	40	0.663707	0.05
GO:0010008	endosome membrane	20	578	0.682795	0.0346021
GO:0099572	postsynaptic specialization	14	396	0.682795	0.0353535
GO:0043202	lysosomal lumen	4	98	0.682795	0.0408163
GO:0001518	voltage-gated sodium channel complex	1	15	0.6856	0.0666667
GO:0005859	muscle myosin complex	1	15	0.6856	0.0666667
GO:0044754	autolysosome	1	15	0.6856	0.0666667
GO:0098691	dopaminergic synapse	1	15	0.6856	0.0666667
GO:0032587	ruffle membrane	4	101	0.711457	0.039604
GO:0150034	distal axon	10	281	0.712304	0.0355872
GO:0042622	photoreceptor outer segment membrane	1	16	0.712304	0.0625
GO:0098985	asymmetric, glutamatergic, excitatory synapse	1	16	0.712304	0.0625
GO:0044304	main axon	3	73	0.7217	0.0410959
GO:0005856	cytoskeleton	80	2453	0.724101	0.0326131
GO:0016234	inclusion body	3	74	0.731937	0.0405405
GO:0098878	neurotransmitter receptor complex	2	45	0.731937	0.0444444
GO:0070820	tertiary granule	6	164	0.731937	0.0365854
GO:0005892	acetylcholine-gated channel complex	1	17	0.733153	0.0588235
GO:0031090	organelle membrane	123	3808	0.737896	0.0323004
GO:0005793	endoplasmic reticulum-Golgi intermediate compartment	5	135	0.737896	0.037037
GO:0043195	terminal bouton	2	46	0.7426	0.0434783
GO:0098984	neuron to neuron synapse	14	412	0.744015	0.0339806
GO:0044291	cell-cell contact zone	3	76	0.744015	0.0394737
GO:0030130	clathrin coat of trans-Golgi network vesicle	1	18	0.744015	0.0555556
GO:0030992	intraciliary transport particle B	1	18	0.744015	0.0555556
GO:0031527	filopodium membrane	1	18	0.744015	0.0555556
GO:0042599	lamellar body	1	18	0.744015	0.0555556
GO:0043034	costamere	1	18	0.744015	0.0555556
GO:0019897	extrinsic component of plasma membrane	4	107	0.744622	0.0373832
GO:0016529	sarcoplasmic reticulum	3	77	0.745024	0.038961
GO:0060170	ciliary membrane	3	78	0.750399	0.0384615
GO:0090533	cation-transporting ATPase complex	2	48	0.750399	0.0416667
GO:0097542	ciliary tip	2	48	0.750399	0.0416667
GO:0097546	ciliary base	2	48	0.750399	0.0416667
GO:0098686	hippocampal mossy fiber to CA3 synapse	2	48	0.750399	0.0416667
GO:0030863	cortical cytoskeleton	4	109	0.753888	0.0366972
GO:1902711	GABA-A receptor complex	1	19	0.755345	0.0526316
GO:0014069	postsynaptic density	12	359	0.769556	0.0334262
GO:0098791	Golgi apparatus subcompartment	13	391	0.771825	0.0332481
GO:0012510	trans-Golgi network transport vesicle membrane	1	20	0.771825	0.05
GO:0033268	node of Ranvier	1	20	0.771825	0.05
GO:0099092	postsynaptic density, intracellular component	1	20	0.771825	0.05
GO:0033116	endoplasmic reticulum-Golgi intermediate compartment membrane	3	81	0.771825	0.037037
GO:0032588	trans-Golgi network membrane	4	112	0.771825	0.0357143
GO:0031902	late endosome membrane	6	175	0.776037	0.0342857
GO:0005802	trans-Golgi network	9	269	0.776037	0.0334572
GO:0030118	clathrin coat	2	51	0.776037	0.0392157
GO:0030670	phagocytic vesicle membrane	3	82	0.776037	0.0365854
GO:0045335	phagocytic vesicle	5	145	0.776098	0.0344828
GO:0005922	connexin complex	1	21	0.776098	0.047619
GO:0032426	stereocilium tip	1	21	0.776098	0.047619
GO:0033177	proton-transporting two-sector ATPase complex, proton-transporting domain	1	21	0.776098	0.047619
GO:1902710	GABA receptor complex	1	21	0.776098	0.047619
GO:0005774	vacuolar membrane	16	491	0.776098	0.0325866
GO:0014704	intercalated disc	2	52	0.777731	0.0384615
GO:0042175	nuclear outer membrane-endoplasmic reticulum membrane network	40	1249	0.782431	0.0320256
GO:0005858	axonemal dynein complex	1	22	0.79515	0.0454545
GO:0030286	dynein complex	2	54	0.800324	0.037037
GO:0005789	endoplasmic reticulum membrane	39	1226	0.800324	0.0318108
GO:0001650	fibrillar center	5	150	0.800324	0.0333333
GO:0048471	perinuclear region of cytoplasm	24	754	0.800324	0.0318302
GO:0033162	melanosome membrane	1	23	0.800324	0.0434783
GO:0043194	axon initial segment	1	23	0.800324	0.0434783
GO:0045009	chitosome	1	23	0.800324	0.0434783
GO:0071682	endocytic vesicle lumen	1	23	0.800324	0.0434783
GO:0090741	pigment granule membrane	1	23	0.800324	0.0434783
GO:0005637	nuclear inner membrane	2	55	0.800324	0.0363636
GO:0032279	asymmetric synapse	12	375	0.804192	0.032
GO:0098827	endoplasmic reticulum subcompartment	39	1232	0.804192	0.0316558
GO:0032982	myosin filament	1	24	0.812225	0.0416667
GO:0045277	respiratory chain complex IV	1	24	0.812225	0.0416667
GO:0099091	postsynaptic specialization, intracellular component	1	24	0.812225	0.0416667
GO:0016459	myosin complex	2	57	0.812225	0.0350877
GO:0030660	Golgi-associated vesicle membrane	2	57	0.812225	0.0350877
GO:0097733	photoreceptor cell cilium	4	122	0.812225	0.0327869
GO:0005766	primary lysosome	5	155	0.812225	0.0322581
GO:0042582	azurophil granule	5	155	0.812225	0.0322581
GO:0035577	azurophil granule membrane	2	58	0.812225	0.0344828
GO:0002177	manchette	1	25	0.812225	0.04
GO:0030990	intraciliary transport particle	1	25	0.812225	0.04
GO:0034706	sodium channel complex	1	25	0.812225	0.04
GO:0042101	T cell receptor complex	1	25	0.812225	0.04
GO:0097381	photoreceptor disc membrane	1	25	0.812225	0.04
GO:0035578	azurophil granule lumen	3	91	0.812225	0.032967
GO:0005765	lysosomal membrane	14	447	0.812835	0.0313199
GO:0098852	lytic vacuole membrane	14	447	0.812835	0.0313199
GO:0045171	intercellular bridge	3	92	0.815143	0.0326087
GO:0000307	cyclin-dependent protein kinase holoenzyme complex	2	59	0.815143	0.0338983
GO:0098839	postsynaptic density membrane	4	125	0.815143	0.032
GO:0016460	myosin II complex	1	26	0.815723	0.0384615
GO:0016471	vacuolar proton-transporting V-type ATPase complex	1	26	0.815723	0.0384615
GO:0035371	microtubule plus-end	1	26	0.815723	0.0384615
GO:0032580	Golgi cisterna membrane	3	93	0.816402	0.0322581
GO:0005798	Golgi-associated vesicle	3	95	0.835227	0.0315789
GO:1905368	peptidase complex	4	129	0.839333	0.0310078
GO:0035580	specific granule lumen	2	62	0.839333	0.0322581
GO:0031430	M band	1	28	0.842734	0.0357143
GO:0033176	proton-transporting V-type ATPase complex	1	28	0.842734	0.0357143
GO:0000791	euchromatin	2	63	0.843975	0.031746
GO:0032420	stereocilium	2	63	0.843975	0.031746
GO:0098992	neuronal dense core vesicle	1	29	0.855075	0.0344828
GO:0031901	early endosome membrane	6	200	0.859526	0.03
GO:0019898	extrinsic component of membrane	5	167	0.86065	0.0299401
GO:0097731	9+0 non-motile cilium	4	134	0.860792	0.0298507
GO:0000137	Golgi cis cisterna	1	30	0.860792	0.0333333
GO:0044295	axonal growth cone	1	30	0.860792	0.0333333
GO:0071782	endoplasmic reticulum tubular network	1	30	0.860792	0.0333333
GO:0030425	dendrite	19	631	0.866208	0.0301109
GO:0097447	dendritic tree	19	633	0.871645	0.0300158
GO:0005921	gap junction	1	31	0.871645	0.0322581
GO:0005769	early endosome	13	438	0.875212	0.0296804
GO:0031941	filamentous actin	1	32	0.879874	0.03125
GO:0035267	NuA4 histone acetyltransferase complex	1	32	0.879874	0.03125
GO:0043189	H4/H2A histone acetyltransferase complex	1	32	0.879874	0.03125
GO:1902554	serine/threonine protein kinase complex	4	139	0.882177	0.028777
GO:0002080	acrosomal membrane	1	33	0.88812	0.030303
GO:0070971	endoplasmic reticulum exit site	1	33	0.88812	0.030303
GO:0032421	stereocilium bundle	2	70	0.88812	0.0285714
GO:0005811	lipid droplet	3	106	0.889304	0.0283019
GO:0031984	organelle subcompartment	47	1556	0.890941	0.0302057
GO:1902555	endoribonuclease complex	1	34	0.896379	0.0294118
GO:0001917	photoreceptor inner segment	2	72	0.898856	0.0277778
GO:0016605	PML body	3	109	0.898856	0.0275229
GO:0055038	recycling endosome membrane	3	109	0.898856	0.0275229
GO:0005834	heterotrimeric G-protein complex	1	35	0.898856	0.0285714
GO:0030125	clathrin vesicle coat	1	35	0.898856	0.0285714
GO:0097228	sperm principal piece	1	35	0.898856	0.0285714
GO:0005770	late endosome	9	318	0.903417	0.0283019
GO:0005777	peroxisome	4	146	0.903417	0.0273973
GO:0042579	microbody	4	146	0.903417	0.0273973
GO:0099738	cell cortex region	1	36	0.904682	0.0277778
GO:0030667	secretory granule membrane	9	320	0.906139	0.028125
GO:0070069	cytochrome complex	1	39	0.934735	0.025641
GO:0097431	mitotic spindle pole	1	39	0.934735	0.025641
GO:1905348	endonuclease complex	1	39	0.934735	0.025641
GO:1902911	protein kinase complex	4	153	0.93545	0.0261438
GO:0017053	transcription repressor complex	2	79	0.93545	0.0253165
GO:0000795	synaptonemal complex	1	40	0.936583	0.025
GO:0097386	glial cell projection	1	40	0.936583	0.025
GO:0099086	synaptonemal structure	1	40	0.936583	0.025
GO:0031672	A band	1	41	0.939989	0.0243902
GO:0032590	dendrite membrane	1	41	0.939989	0.0243902
GO:0043198	dendritic shaft	1	41	0.939989	0.0243902
GO:1905360	GTPase complex	1	41	0.939989	0.0243902
GO:0005875	microtubule associated complex	4	157	0.943303	0.0254777
GO:0031045	dense core granule	1	42	0.94372	0.0238095
GO:0032391	photoreceptor connecting cilium	1	42	0.94372	0.0238095
GO:0005768	endosome	31	1079	0.94372	0.0287303
GO:0005881	cytoplasmic microtubule	3	122	0.948176	0.0245902
GO:0098794	postsynapse	22	782	0.948176	0.028133
GO:1904813	ficolin-1-rich granule lumen	3	124	0.956685	0.0241935
GO:0009898	cytoplasmic side of plasma membrane	4	163	0.962588	0.0245399
GO:1902562	H4 histone acetyltransferase complex	1	45	0.963286	0.0222222
GO:0005758	mitochondrial intermembrane space	2	87	0.963366	0.0229885
GO:0031965	nuclear membrane	8	312	0.972953	0.025641
GO:0048786	presynaptic active zone	2	89	0.973012	0.0224719
GO:0005871	kinesin complex	1	48	0.980464	0.0208333
GO:0043209	myelin sheath	1	48	0.980464	0.0208333
GO:0097730	non-motile cilium	4	171	0.98815	0.0233918
GO:0016469	proton-transporting two-sector ATPase complex	1	50	0.990385	0.02
GO:0031234	extrinsic component of cytoplasmic side of plasma membrane	1	50	0.990385	0.02
GO:0070160	tight junction	3	134	0.990385	0.0223881
GO:0000786	nucleosome	3	135	0.990862	0.0222222
GO:0008023	transcription elongation factor complex	1	51	0.990862	0.0196078
GO:0098800	inner mitochondrial membrane protein complex	1	51	0.990862	0.0196078
GO:0030117	membrane coat	2	97	0.998937	0.0206186
GO:0048475	coated membrane	2	97	0.998937	0.0206186
GO:0044232	organelle membrane contact site	1	53	0.998937	0.0188679
GO:0031970	organelle envelope lumen	2	98	0.998937	0.0204082
GO:1905369	endopeptidase complex	2	98	0.998937	0.0204082
GO:0032154	cleavage furrow	1	54	1	0.0185185
GO:0098685	Schaffer collateral - CA1 synapse	2	99	1	0.020202
GO:0000932	P-body	2	100	1	0.02
GO:0005667	transcription regulator complex	13	514	1	0.0252918
GO:0072686	mitotic spindle	4	184	1	0.0217391
GO:0101002	ficolin-1-rich granule	4	185	1	0.0216216
GO:0097225	sperm midpiece	1	58	1	0.0172414
GO:1990204	oxidoreductase complex	3	150	1	0.02
GO:0101003	ficolin-1-rich granule membrane	1	61	1	0.0163934
GO:0032589	neuron projection membrane	1	62	1	0.016129
GO:0030120	vesicle coat	1	63	1	0.015873
GO:0043296	apical junction complex	3	154	1	0.0194805
GO:0042470	melanosome	2	112	1	0.0178571
GO:0048770	pigment granule	2	112	1	0.0178571
GO:0019005	SCF ubiquitin ligase complex	1	65	1	0.0153846
GO:0005929	cilium	20	790	1	0.0253165
GO:0042581	specific granule	3	160	1	0.01875
GO:0005771	multivesicular body	1	68	1	0.0147059
GO:0032153	cell division site	1	68	1	0.0147059
GO:0005694	chromosome	55	2011	1	0.0273496
GO:0098562	cytoplasmic side of membrane	4	210	1	0.0190476
GO:0030426	growth cone	3	168	1	0.0178571
GO:0070821	tertiary granule membrane	1	73	1	0.0136986
GO:0035869	ciliary transition zone	1	74	1	0.0135135
GO:0030427	site of polarized growth	3	173	1	0.017341
GO:0005923	bicellular tight junction	2	128	1	0.015625
GO:0005905	clathrin-coated pit	1	77	1	0.012987
GO:0031594	neuromuscular junction	1	78	1	0.0128205
GO:0000794	condensed nuclear chromosome	1	81	1	0.0123457
GO:0000792	heterochromatin	1	82	1	0.0121951
GO:0005876	spindle microtubule	1	83	1	0.0120482
GO:0097729	9+2 motile cilium	4	231	1	0.017316
GO:0031514	motile cilium	6	316	1	0.0189873
GO:0120111	neuron projection cytoplasm	1	89	1	0.011236
GO:0035579	specific granule membrane	1	91	1	0.010989
GO:0032993	protein-DNA complex	4	240	1	0.0166667
GO:0010494	cytoplasmic stress granule	1	94	1	0.0106383
GO:0000123	histone acetyltransferase complex	1	95	1	0.0105263
GO:0090575	RNA polymerase II transcription regulator complex	4	249	1	0.0160643
GO:0035861	site of double-strand break	1	99	1	0.010101
GO:0055037	recycling endosome	3	210	1	0.0142857
GO:0036126	sperm flagellum	3	212	1	0.0141509
GO:0031248	protein acetyltransferase complex	1	105	1	0.00952381
GO:0030532	small nuclear ribonucleoprotein complex	1	106	1	0.00943396
GO:1902493	acetyltransferase complex	1	106	1	0.00943396
GO:0098803	respiratory chain complex	1	110	1	0.00909091
GO:0120114	Sm-like protein family complex	1	118	1	0.00847458
GO:0005635	nuclear envelope	9	498	1	0.0180723
GO:0000922	spindle pole	2	180	1	0.0111111
GO:0043226	organelle	451	14897	1	0.0302746
GO:0015630	microtubule cytoskeleton	33	1430	1	0.0230769
GO:1904949	ATPase complex	1	126	1	0.00793651
GO:0005930	axoneme	2	187	1	0.0106952
GO:0034451	centriolar satellite	1	127	1	0.00787402
GO:0097014	ciliary plasm	2	188	1	0.0106383
GO:0016363	nuclear matrix	1	129	1	0.00775194
GO:0061695	transferase complex, transferring phosphorus-containing groups	4	294	1	0.0136054
GO:0090734	site of DNA damage	1	131	1	0.00763359
GO:0005622	intracellular anatomical structure	474	15623	1	0.0303399
GO:0031968	organelle outer membrane	3	252	1	0.0119048
GO:0019867	outer membrane	3	254	1	0.011811
GO:0036464	cytoplasmic ribonucleoprotein granule	3	258	1	0.0116279
GO:0099568	cytoplasmic region	4	311	1	0.0128617
GO:0032838	plasma membrane bounded cell projection cytoplasm	3	275	1	0.0109091
GO:0034399	nuclear periphery	1	155	1	0.00645161
GO:0035770	ribonucleoprotein granule	3	277	1	0.0108303
GO:0043229	intracellular organelle	416	13983	1	0.0297504
GO:0043227	membrane-bounded organelle	417	14018	1	0.0297475
GO:0000776	kinetochore	1	173	1	0.00578035
GO:0098798	mitochondrial protein-containing complex	1	178	1	0.00561798
GO:0036064	ciliary basal body	1	180	1	0.00555556
GO:0016604	nuclear body	15	866	1	0.017321
GO:0000779	condensed chromosome, centromeric region	1	185	1	0.00540541
GO:0005829	cytosol	145	5532	1	0.0262111
GO:0005819	spindle	5	434	1	0.0115207
GO:0000793	condensed chromosome	2	284	1	0.00704225
GO:0043231	intracellular membrane-bounded organelle	371	12835	1	0.0289053
GO:0005741	mitochondrial outer membrane	1	223	1	0.0044843
GO:0031461	cullin-RING ubiquitin ligase complex	1	230	1	0.00434783
GO:0000228	nuclear chromosome	1	236	1	0.00423729
GO:0019866	organelle inner membrane	6	559	1	0.0107335
GO:0005813	centrosome	9	723	1	0.0124481
GO:0000775	chromosome, centromeric region	1	262	1	0.00381679
GO:0016607	nuclear speck	3	416	1	0.00721154
GO:0005815	microtubule organizing center	12	885	1	0.0135593
GO:0043232	intracellular non-membrane-bounded organelle	147	5891	1	0.0249533
GO:0043228	non-membrane-bounded organelle	147	5892	1	0.0249491
GO:0005743	mitochondrial inner membrane	4	504	1	0.00793651
GO:0031974	membrane-enclosed lumen	153	6162	1	0.0248296
GO:0043233	organelle lumen	153	6162	1	0.0248296
GO:0070013	intracellular organelle lumen	153	6162	1	0.0248296
GO:0005759	mitochondrial matrix	4	512	1	0.0078125
GO:0000151	ubiquitin ligase complex	1	355	1	0.0028169
GO:0005730	nucleolus	22	1480	1	0.0148649
GO:0005740	mitochondrial envelope	8	825	1	0.00969697
GO:0005654	nucleoplasm	91	4198	1	0.021677
GO:0031966	mitochondrial membrane	7	778	1	0.00899743
GO:0031967	organelle envelope	17	1293	1	0.0131477
GO:0098687	chromosomal region	1	404	1	0.00247525
GO:0005739	mitochondrion	28	1822	1	0.0153677
GO:1990234	transferase complex	8	914	1	0.00875274
GO:0032991	protein-containing complex	134	6086	1	0.0220177
GO:1902494	catalytic complex	22	1778	1	0.0123735
GO:0140535	intracellular protein-containing complex	6	953	1	0.00629591
GO:0031981	nuclear lumen	97	5010	1	0.0193613
GO:0140513	nuclear protein-containing complex	10	1311	1	0.00762777
GO:0005634	nucleus	187	8208	1	0.0227827
GO:1990904	ribonucleoprotein complex	4	1134	1	0.00352734
GO:0005575	cellular_component	623	19641	1	0.0317194
