## Supplementary table S5 for "SAMHD1 promotes SARS-CoV-2 infection by enhancing HNF1-dependent ACE2 expression in lung epithelial cells"

### Sheet: Sheet1
	DsiRNA
	Target gene name	Sequence 5'-3' (sense)	Sequence 5'-3' (anti-sense)	Target isoform(s) (GenBank Accession)	Position (basepair)	Organism	SOURCE	Identifier
	siHNF1α	AGCCGAGCCAUGGUUUCUAAACUGA	UCAGUUUAGAAACCAUGGCUCGGCUGC	NM_001306179.2, NM_000545.8, NM_001406915.1	216-242 (Based on NM_001306179.2)	Homo sapiens	IDT	hs.Ri.HNF1A.13.3
	siHNF1β	GCAAUCUCAAAACCUCAUCAUGACA	UGUCAUGAUGAGGUUUUGAGAUUGCUG	NM_000458.4, NM_001165923.4, NM_001304286.2, NM_001411100.1	1,457-1,483 (Based on NM_000458.4)	Homo sapiens	IDT	hs.Ri.HNF1B.13.2
	siHNF4α	CGAAGGUCAAGCUAUGAGGACAGCA	UGCUGUCCUCAUAGCUUGACCUUCGAG	NM_178849.3, NM_000457.6, NM_178850.3, NM_001030003.3, NM_175914.5, NM_001030004.3, NM_001258355.2, NM_001287182.2, NM_001287183.2, NM_001287184.2	550-576 (Based on NM_178849.3)	Homo sapiens	IDT	hs.Ri.HNF4A.13.3
	NC	N/A	N/A	N/A	N/A	Homo sapiens	IDT	Cat. no. 51-01-14-03
	RT-qPCR primer pairs
	Target gene name	Sequence 5'-3' (forward)	Sequence 5'-3' (reverse)	Target isoform(s) (GenBank Accession)	Position (basepair)	Organism	SOURCE	Identifier
	ACE2 (primer pair 1)	CAAGAGCAAACGGTTGAACAC	CCAGAGCCTCTCATTGTAGTCT	NM_001371415.1, NM_021804.3, NM_001386259.1, NM_001386260.1, NM_001389402.1	511-667 (based on NM_001371415.1)	Homo sapiens	IDT	PrimerBank (ID: 194306626c3)
	ACE2 (primer pair 2)	TCCACGTGACCTTGACTGAG	GCCAGGAAGAGCTTGACATC	NM_021804.3	174-325	Homo sapiens	IDT	In-house
	ACE2 (primer pair 3)	TCATTGGAGCAAGTGTTGGA	GCTAATGCATGCCATTCTCA	NM_001371415.1, NM_021804.3, NM_001386260.1, NM_001388452.1, NM_001389402.1	2,809-2,915 (based on NM_001371415.1)	Homo sapiens	IDT	In-house
	ACE2 (primer pair 4)	GGGCGACTTCAGGATCCTTAT	GGATATGCCCCATCTCATGATG	NM_001371415.1, NM_021804.3, NM_001386259.1, NM_001386260.1, NM_001389402.1	1,108-1,187 (based on NM_001371415.1)	Homo sapiens	IDT	Ref. 56
	BIK	TCCTATGGCTCTGCAATTGTCA	GGCAGGAGTGAATGGCTCTTC	NM_001197.5	753-820	Homo sapiens	IDT	In-house
	dACE2	GGAAGCAGGCTGGGACAAA	AGCTGTCAGGAAGTCGTCCATT	NM_001388452.1	114-186	Homo sapiens	IDT	Ref.56
	GATA6	CTCAGTTCCTACGCTTCGCAT	GTCGAGGTCAGTGAACAGCA	NM_005257.6	369-488	Homo sapiens	IDT	PrimerBank (ID: 40288196c1)
	HNF1α	AACACCTCAACAAGGGCACTC	CCCCACTTGAAACGGTTCCT	NM_001306179.2, NM_000545.8, NM_001406915.1	633-846 (based on NM_001306179.2)	Homo sapiens	IDT	PrimerBank (ID: 256542296c1)
	HNF1β	ACCAAGCCGGTCTTCCATACT	GGTGTGTCATAGTCGTCGCC	NM_000458.4, NM_001165923.4, NM_001304286.2, NM_001411100.1	347-441 (based on NM_000458.4)	Homo sapiens	IDT	PrimerBank (ID: 156713461c1)
	HNF4α	CGAAGGTCAAGCTATGAGGACA	ATCTGCGATGCTGGCAATCT	NM_178849.3, NM_000457.6, NM_178850.3, NM_001030003.3, NM_175914.5, NM_001030004.3, NM_001258355.2, NM_001287182.2, NM_001287183.2, NM_001287184.2	552-692 (based on NM_178849.3)	Homo sapiens	IDT	PrimerBank (ID: 71725338c2)
	IFNβ	AGGACAGGATGAACTTTGAC	TGATAGACATTAGCCAGGAG	NM_002176.4	234-414	Homo sapiens	IDT	Ref. 97
	IFNλ1	TGCTGGTGACTTTGGTGCTA	CTCACCTGGAGAAGCCTCAG	NM_172140.2	38-269	Homo sapiens	IDT	In-house
	IL-6	ACTCACCTCTTCAGAACGAATTG	CCATCTTTGGAAGGTTCAGGTTG	NM_000600.5, NM_001371096.1	201-349 (based on NM_000600.5)	Homo sapiens	IDT	Ref. 26
	ISG15	TGGACAAATGCGACGAACCTC	TCAGCCGTACCTCGTAGGTG	NM_005101.4	301-378	Homo sapiens	IDT	PrimerBank (ID: 193083170c2)
	OAS1	CAAGCTCAAGAGCCTCATCC	TGGGCTGTGTTGAAATGTGT	NM_016816.4, NM_002534.4, NM_001032409.3, NM_001320151.2, NM_001406020.1, NM_001406021.1, NM_001406022.1, NM_001406023.1, NM_001406024.1, NM_001406025.1, NM_001412228.1	687-836 (based on NM_016816.4)	Homo sapiens	IDT	Ref. 101
	TMPRSS2	GTCCCCACTGTCTACGAGGT	CAGACGACGGGGTTGGAAG	NM_001135099.1, NM_005656.4, NM_001382720.1	269-369 (based on NM_001135099.1)	Homo sapiens	IDT	PrimerBank (ID: 227499989c1)
	18S	CAGCCACCCGAGATTGAGCA	TAGTAGCGACGGGCGGTGTG	NR_146119.1	1,464-1,715	Homo sapiens	IDT	Ref. 100
	RdRP	GGCGAAATACCAGTGGCTTA	TGAGTTCACGGGTAACACCA	NC_045512.2	599-785	SARS-CoV-2 (Wuhan-Hu-1)	IDT	Ref. 97, 98
	Viral E	ACAGGTACGTTAATAGTTAATAGCGT	ATATTGCAGCAGTACGCACACA	NC_045512.2	26,269-26,381	SARS-CoV-2 (Wuhan-Hu-1)	IDT	Ref. 99
	Viral N	CATTGGCATGGAAGTCACAC	TCTGCGGTAAGGCTTGAGTT	NC_045512.2	29,230-29,426	SARS-CoV-2 (Wuhan-Hu-1)	IDT	In-house
	N/A : not applicable
	In-house: Designed by the current study
